# Coupled metalipidomics-metagenomics reveal structurally diverse sphingolipids produced by a wide variety of marine bacteria

**DOI:** 10.1101/2024.01.25.577268

**Authors:** Su Ding, F. A. Bastiaan von Meijenfeldt, Nicole J. Bale, Jaap S. Sinninghe Damsté, Laura Villanueva

## Abstract

Microbial lipids, used as taxonomic markers and physiological indicators, have mainly been studied through cultivation. However, this approach is limited due to the scarcity of cultures of environmental microbes, thereby restricting insights into the diversity of lipids and their ecological roles. Addressing this limitation, here we apply for the first time metalipidomics combined with metagenomics in the Black Sea, classifying and tentatively identifying 1,623 lipid-like species across 18 lipid classes. We discovered over 200 novel, abundant, and structurally diverse sphingolipids in euxinic waters, including unique 1-deoxysphingolipids with long-chain fatty acids and sulfur-containing groups. Genomic analysis revealed that members of 38 bacterial phyla in the Black Sea can synthesize sphingolipids, representing a fourfold increase from previously known capabilities and accounting for up to 25% of the microbial community. These sphingolipids appear to be involved in oxidative stress response and cell wall remodeling. Our findings underscore the effectiveness of multi-omics approaches in exploring microbial chemical ecology.
