## Supplementary Data 2 for "Coupled metalipidomics-metagenomics reveal structurally diverse sphingolipids produced by a wide variety of marine bacteria": iTOL_annotation.likely_Spt_clade.MAGs_phyla.LABELS.txt

LABELS
SEPARATOR TAB
DATA
assembly_BlackSea1|NODE_29_length_402005_cov_12.891375_321|protein	d__Bacteria;p__Gemmatimonadota
assembly_BlackSea1|NODE_75_length_306741_cov_218.015990_23|protein	d__Bacteria;p__Myxococcota_A
assembly_BlackSea1|NODE_278_length_183166_cov_20.630175_84|protein	d__Bacteria;p__Bacteroidota
assembly_BlackSea1|NODE_343_length_168306_cov_16.917154_152|protein	d__Bacteria;p__Myxococcota_A
assembly_BlackSea1|NODE_374_length_162138_cov_87.045298_95|protein	d__Bacteria;p__Bacteroidota
assembly_BlackSea1|NODE_891_length_105999_cov_39.831109_32|protein	d__Bacteria;p__Verrucomicrobiota
assembly_BlackSea1|NODE_1041_length_98109_cov_217.072501_67|protein	d__Bacteria;p__Verrucomicrobiota
assembly_BlackSea1|NODE_1416_length_83129_cov_10.098719_27|protein	d__Bacteria;p__Myxococcota_A
assembly_BlackSea1|NODE_1436_length_82600_cov_16.554207_14|protein	d__Bacteria;p__Verrucomicrobiota
assembly_BlackSea1|NODE_1834_length_72110_cov_128.891194_40|protein	d__Bacteria;p__Verrucomicrobiota
assembly_BlackSea1|NODE_2453_length_59885_cov_10.114140_39|protein	d__Bacteria;p__Verrucomicrobiota
assembly_BlackSea1|NODE_6397_length_30041_cov_9.619489_1|protein	d__Bacteria
assembly_BlackSea1|NODE_7257_length_27218_cov_7.048080_8|protein	d__Bacteria;p__Verrucomicrobiota
assembly_BlackSea1|NODE_8568_length_23921_cov_9.583759_6|protein	d__Bacteria;p__Nitrospinota
assembly_BlackSea1|NODE_96492_length_3986_cov_83.986517_3|protein	d__Bacteria;p__Planctomycetota &&& d__Bacteria;p__Proteobacteria
assembly_BlackSea1|NODE_162007_length_2891_cov_4.568054_4|protein	d__Bacteria;p__Verrucomicrobiota
assembly_BlackSea2|NODE_144_length_279894_cov_22.236958_187|protein	d__Bacteria;p__Myxococcota_A
assembly_BlackSea2|NODE_267_length_210794_cov_21.396614_23|protein	d__Bacteria;p__Myxococcota
assembly_BlackSea2|NODE_362_length_188866_cov_222.841042_128|protein	d__Bacteria;p__Myxococcota_A
assembly_BlackSea2|NODE_377_length_185591_cov_7.978861_88|protein	d__Bacteria;p__Acidobacteriota
assembly_BlackSea2|NODE_697_length_142293_cov_7.982719_43|protein	d__Bacteria;p__Verrucomicrobiota
assembly_BlackSea2|NODE_755_length_136479_cov_11.719023_81|protein	d__Bacteria;p__Planctomycetota
assembly_BlackSea2|NODE_907_length_124823_cov_29.841450_91|protein	d__Bacteria;p__Planctomycetota
assembly_BlackSea2|NODE_946_length_122493_cov_9.834022_16|protein	d__Bacteria;p__Myxococcota_A
assembly_BlackSea2|NODE_2780_length_70335_cov_6.314456_41|protein	d__Bacteria;p__Proteobacteria
assembly_BlackSea2|NODE_2885_length_68292_cov_14.200595_40|protein	d__Bacteria;p__Proteobacteria
assembly_BlackSea2|NODE_5708_length_44141_cov_10.947761_30|protein	d__Bacteria;p__Poribacteria
assembly_BlackSea1|NODE_19690_length_12189_cov_25.699110_2|protein	d__Bacteria;p__Nitrospinota
assembly_BlackSea2|NODE_9976_length_29318_cov_27.695896_18|protein	d__Bacteria;p__Myxococcota
assembly_BlackSea2|NODE_11953_length_25488_cov_7.328825_14|protein	d__Bacteria;p__Verrucomicrobiota
assembly_BlackSea2|NODE_20202_length_16322_cov_6.010389_7|protein	d__Bacteria;p__Proteobacteria
assembly_BlackSea2|NODE_26314_length_13083_cov_6.122505_12|protein	d__Bacteria;p__Acidobacteriota
assembly_BlackSea2|NODE_36056_length_9935_cov_5.505769_11|protein	d__Bacteria;p__Proteobacteria
assembly_BlackSea2|NODE_43860_length_8393_cov_4.016911_5|protein	d__Bacteria;p__Acidobacteriota
assembly_BlackSea2|NODE_61595_length_6287_cov_7.093870_4|protein	d__Bacteria;p__Proteobacteria
assembly_BlackSea3|NODE_7401_length_48399_cov_31.445764_32|protein	d__Bacteria;p__Myxococcota_A
assembly_BlackSea2|NODE_498458_length_1446_cov_2.584472_1|protein	d__Bacteria;p__Acidobacteriota
assembly_BlackSea3|NODE_1169_length_138511_cov_9.239982_24|protein	d__Bacteria;p__Proteobacteria
assembly_BlackSea2|NODE_468147_length_1502_cov_3.802350_1|protein	d__Bacteria;p__Proteobacteria
assembly_BlackSea2|NODE_195757_length_2640_cov_2.393037_2|protein	d__Bacteria;p__Chloroflexota
assembly_BlackSea3|NODE_2744_length_91402_cov_10.022179_10|protein	d__Bacteria;p__Desulfobacterota_B
assembly_BlackSea3|NODE_3933_length_73762_cov_9.490428_56|protein	d__Bacteria;p__Deinococcota
assembly_BlackSea3|NODE_8422_length_44015_cov_5.795200_6|protein	d__Bacteria;p__Proteobacteria
assembly_BlackSea3|NODE_8923_length_42181_cov_8.868347_28|protein	d__Bacteria;p__Proteobacteria
assembly_BlackSea3|NODE_9623_length_39865_cov_8.937528_5|protein	d__Bacteria;p__Chloroflexota
assembly_BlackSea3|NODE_16397_length_25742_cov_9.042706_1|protein	d__Bacteria;p__Acidobacteriota
assembly_BlackSea2|NODE_44494_length_8282_cov_22.259390_5|protein	d__Bacteria;p__Nitrospinota
assembly_BlackSea3|NODE_18959_length_22685_cov_6.615952_11|protein	d__Bacteria;p__Acidobacteriota
assembly_BlackSea3|NODE_39550_length_11585_cov_9.383435_5|protein	d__Bacteria;p__Myxococcota_A
assembly_BlackSea2|NODE_15661_length_20320_cov_4.897360_19|protein	d__Bacteria;p__Myxococcota_A
assembly_BlackSea3|NODE_40804_length_11243_cov_3.903468_4|protein	d__Bacteria;p__Verrucomicrobiota
assembly_BlackSea3|NODE_68703_length_7084_cov_4.299331_6|protein	d__Bacteria;p__Proteobacteria
assembly_BlackSea3|NODE_88777_length_5679_cov_5.130512_4|protein	d__Bacteria;p__Myxococcota
assembly_BlackSea4|NODE_1722_length_100519_cov_11.938685_88|protein	d__Bacteria;p__Myxococcota_A
assembly_BlackSea3|NODE_137234_length_3981_cov_5.069027_2|protein	d__Bacteria;p__Planctomycetota
assembly_BlackSea4|NODE_31438_length_11696_cov_5.677605_7|protein	d__Bacteria;p__Desulfobacterota
assembly_BlackSea5|NODE_910_length_127535_cov_9.661461_94|protein	d__Bacteria;p__Nitrospirota
assembly_BlackSea5|NODE_2318_length_78579_cov_8.675118_42|protein	d__Bacteria;p__AABM5-125-24
assembly_BlackSea5|NODE_3088_length_66468_cov_15.150121_54|protein	d__Bacteria;p__Krumholzibacteriota
assembly_BlackSea5|NODE_9410_length_31087_cov_15.394625_18|protein	d__Bacteria;p__Myxococcota_A
assembly_BlackSea6|NODE_36493_length_12319_cov_10.072896_7|protein	d__Bacteria;p__Myxococcota
assembly_BlackSea5|NODE_22616_length_15039_cov_8.810398_16|protein	d__Bacteria;p__Bacteroidota
assembly_BlackSea5|NODE_28248_length_12334_cov_7.924179_6|protein	d__Bacteria;p__Spirochaetota
assembly_BlackSea4|NODE_75642_length_5703_cov_6.612960_1|protein	d__Bacteria;p__Myxococcota_A
assembly_BlackSea6|NODE_151409_length_3837_cov_21.117927_4|protein	d__Bacteria;p__Myxococcota_A
assembly_BlackSea4|NODE_495234_length_1429_cov_3.213974_2|protein	d__Bacteria;p__Bacteroidota
assembly_BlackSea4|NODE_51198_length_7736_cov_4.690145_8|protein	d__Bacteria;p__Proteobacteria
assembly_BlackSea5|NODE_184387_length_2562_cov_5.059832_3|protein	d__Bacteria;p__Myxococcota_A
assembly_BlackSea5|NODE_245699_length_2092_cov_2.524300_2|protein	d__Bacteria;p__Myxococcota
assembly_BlackSea5|NODE_103013_length_3993_cov_4.214576_4|protein	d__Bacteria;p__Krumholzibacteriota
assembly_BlackSea6|NODE_2497_length_75814_cov_47.029594_13|protein	d__Bacteria;p__Krumholzibacteriota
assembly_BlackSea6|NODE_3055_length_68057_cov_7.735258_23|protein	d__Bacteria;p__Eisenbacteria
assembly_BlackSea6|NODE_4138_length_57336_cov_10.740630_2|protein	d__Bacteria
assembly_BlackSea6|NODE_6445_length_43822_cov_10.060388_20|protein	d__Bacteria;p__Fermentibacterota
assembly_BlackSea6|NODE_12494_length_28026_cov_7.987916_2|protein	d__Bacteria;p__Myxococcota_A
assembly_BlackSea6|NODE_13557_length_26462_cov_19.872647_13|protein	d__Bacteria;p__Myxococcota
assembly_BlackSea6|NODE_19017_length_20599_cov_6.038697_11|protein	d__Bacteria;p__KSB1
assembly_BlackSea6|NODE_20632_length_19341_cov_12.706886_14|protein	d__Bacteria;p__Bdellovibrionota
assembly_BlackSea6|NODE_24856_length_16800_cov_3.734368_11|protein	d__Bacteria;p__Chloroflexota
assembly_BlackSea7|NODE_73239_length_7236_cov_26.317365_2|protein	d__Bacteria;p__Myxococcota_A
assembly_BlackSea6|NODE_39453_length_11571_cov_4.906478_5|protein	d__Bacteria;p__Chloroflexota
assembly_BlackSea7|NODE_2508_length_71233_cov_23.935500_6|protein	d__Bacteria
assembly_BlackSea6|NODE_97391_length_5479_cov_27.432522_2|protein	d__Bacteria;p__Marinisomatota
assembly_BlackSea6|NODE_102417_length_5257_cov_4.198770_3|protein	d__Bacteria;p__Acidobacteriota
assembly_BlackSea6|NODE_119268_length_4641_cov_5.638247_2|protein	d__Bacteria;p__Chloroflexota
assembly_BlackSea6|NODE_164359_length_3594_cov_5.261091_4|protein	d__Bacteria;p__Chloroflexota
assembly_BlackSea7|NODE_33644_length_13671_cov_15.181184_14|protein	d__Bacteria;p__Myxococcota
assembly_BlackSea6|NODE_246685_length_2617_cov_5.236144_1|protein	d__Bacteria;p__Chloroflexota
assembly_BlackSea7|NODE_7636_length_38722_cov_9.699072_41|protein	d__Bacteria;p__Cloacimonadota
assembly_BlackSea7|NODE_8232_length_36977_cov_7.027680_6|protein	d__Bacteria;p__Chloroflexota
assembly_BlackSea7|NODE_10290_length_32220_cov_9.460718_15|protein	d__Bacteria;p__AABM5-125-24
assembly_BlackSea8|NODE_5162_length_43468_cov_29.790201_14|protein	d__Bacteria;p__Cloacimonadota
assembly_BlackSea7|NODE_14883_length_25233_cov_6.749027_6|protein	d__Bacteria;p__Bdellovibrionota
assembly_BlackSea7|NODE_17630_length_22357_cov_7.683257_6|protein	d__Bacteria;p__Acidobacteriota
assembly_BlackSea7|NODE_21050_length_19637_cov_6.868093_3|protein	d__Bacteria;p__Firmicutes_A
assembly_BlackSea6|NODE_348053_length_2023_cov_1.676829_1|protein	d__Bacteria;p__Myxococcota
assembly_BlackSea7|NODE_38971_length_12151_cov_11.275463_9|protein	d__Bacteria;p__Myxococcota
assembly_BlackSea7|NODE_80740_length_6679_cov_7.308122_5|protein	d__Bacteria;p__Chloroflexota
assembly_BlackSea7|NODE_157890_length_3945_cov_4.092031_6|protein	d__Bacteria;p__KSB1
assembly_BlackSea7|NODE_262089_length_2709_cov_5.220045_2|protein	d__Bacteria;p__JdFR-76
assembly_BlackSea6|NODE_373169_length_1921_cov_3.163451_2|protein	d__Bacteria;p__Nitrospinota
assembly_BlackSea6|NODE_136201_length_4170_cov_3.652977_3|protein	d__Bacteria;p__Myxococcota_A
assembly_BlackSea6|NODE_204700_length_3020_cov_3.215177_1|protein	d__Bacteria;p__Chloroflexota
assembly_BlackSea8|NODE_23610_length_16515_cov_4.937910_9|protein	d__Bacteria;p__Chloroflexota
assembly_BlackSea8|NODE_34707_length_12373_cov_9.672349_2|protein	d__Bacteria;p__Cloacimonadota
assembly_BlackSea15|NODE_39733_length_10813_cov_89.771240_7|protein	d__Bacteria;p__Chloroflexota
assembly_BlackSea7|NODE_94725_length_5869_cov_4.362057_3|protein	d__Bacteria;p__Poribacteria
assembly_BlackSea11|NODE_255812_length_3188_cov_4.273221_5|protein	d__Bacteria;p__KSB1
assembly_BlackSea6|NODE_56303_length_8637_cov_3.333838_2|protein	d__Bacteria;p__Chloroflexota
assembly_BlackSea7|NODE_141768_length_4283_cov_3.301561_2|protein	d__Bacteria;p__Chloroflexota
assembly_BlackSea9|NODE_60907_length_7425_cov_4.617910_6|protein	d__Bacteria;p__Chloroflexota
assembly_BlackSea8|NODE_803068_length_1350_cov_1.558301_1|protein	d__Bacteria;p__Nitrospirota
assembly_BlackSea9|NODE_92745_length_5449_cov_5.082684_3|protein	d__Bacteria;p__Cloacimonadota
assembly_BlackSea9|NODE_216636_length_3064_cov_3.423729_2|protein	d__Bacteria;p__Chloroflexota
assembly_BlackSea9|NODE_264618_length_2690_cov_2.875901_2|protein	d__Bacteria;p__Bipolaricaulota
assembly_BlackSea8|NODE_582279_length_1669_cov_2.537794_2|protein	d__Bacteria;p__Verrucomicrobiota
assembly_BlackSea13|NODE_498963_length_1664_cov_1.918583_2|protein	d__Bacteria;p__Chloroflexota
assembly_BlackSea10|NODE_13426_length_22060_cov_5.790139_10|protein	d__Bacteria
assembly_BlackSea10|NODE_23554_length_15289_cov_6.192005_11|protein	d__Bacteria;p__Cloacimonadota
assembly_BlackSea10|NODE_38979_length_10796_cov_4.556931_2|protein	d__Bacteria;p__Fermentibacterota
assembly_BlackSea10|NODE_56405_length_8310_cov_4.482495_4|protein	d__Bacteria;p__Chloroflexota
assembly_BlackSea10|NODE_71552_length_7042_cov_5.607986_2|protein	d__Bacteria;p__AABM5-125-24
assembly_BlackSea10|NODE_79068_length_6572_cov_4.666564_3|protein	d__Bacteria;p__Bipolaricaulota
assembly_BlackSea10|NODE_82303_length_6392_cov_3.442796_3|protein	d__Bacteria;p__Acidobacteriota
assembly_BlackSea8|NODE_408227_length_2112_cov_2.498298_2|protein	d__Bacteria;p__Acidobacteriota
assembly_BlackSea8|NODE_694250_length_1486_cov_2.168414_1|protein	d__Bacteria;p__Bacteroidota
assembly_BlackSea8|NODE_757636_length_1403_cov_1.948071_1|protein	d__Bacteria;p__Bipolaricaulota
assembly_BlackSea7|NODE_804360_length_1253_cov_4.063439_1|protein	d__Bacteria;p__Acidobacteriota
assembly_BlackSea14|NODE_686585_length_1309_cov_1.795056_1|protein	d__Bacteria;p__Acidobacteriota
assembly_BlackSea9|NODE_353263_length_2235_cov_3.599541_2|protein	d__Bacteria;p__AABM5-125-24
assembly_BlackSea11|NODE_105643_length_5717_cov_5.737019_3|protein	d__Bacteria;p__Bacteroidota
assembly_BlackSea10|NODE_227546_length_3264_cov_4.524151_2|protein	d__Bacteria;p__Chloroflexota
assembly_BlackSea8|NODE_365616_length_2273_cov_3.109107_2|protein	d__Bacteria;p__Chloroflexota
assembly_BlackSea9|NODE_183872_length_3416_cov_2.150550_3|protein	d__Bacteria;p__Chloroflexota
assembly_BlackSea11|NODE_1270_length_75683_cov_10.256796_57|protein	d__Bacteria;p__Krumholzibacteriota
assembly_BlackSea11|NODE_11290_length_26490_cov_7.924721_18|protein	d__Bacteria
assembly_BlackSea11|NODE_18274_length_19626_cov_18.871902_4|protein	d__Bacteria;p__Marinisomatota
assembly_BlackSea11|NODE_26303_length_15323_cov_14.056196_11|protein	d__Bacteria;p__Bacteroidota
assembly_BlackSea11|NODE_50246_length_9661_cov_5.079430_1|protein	d__Bacteria;p__Acidobacteriota
assembly_BlackSea11|NODE_54205_length_9138_cov_3.440163_1|protein	d__Bacteria;p__WOR-3
assembly_BlackSea11|NODE_84536_length_6675_cov_4.031269_2|protein	d__Bacteria;p__QNDG01
assembly_BlackSea8|NODE_566875_length_1698_cov_3.261108_2|protein	d__Bacteria;p__Chloroflexota
assembly_BlackSea12|NODE_310033_length_2391_cov_2.506849_1|protein	d__Bacteria
assembly_BlackSea12|NODE_1734_length_58019_cov_20.908288_34|protein	d__Bacteria;p__Marinisomatota
assembly_BlackSea9|NODE_427955_length_1980_cov_3.181818_2|protein	d__Bacteria;p__Bacteroidota
assembly_BlackSea11|NODE_210097_length_3616_cov_6.063746_1|protein	d__Bacteria;p__AABM5-125-24
assembly_BlackSea12|NODE_1426_length_63287_cov_7.391273_7|protein	d__Bacteria
assembly_BlackSea13|NODE_78989_length_5693_cov_7.606598_3|protein	d__Bacteria;p__Chloroflexota
assembly_BlackSea11|NODE_589332_length_1901_cov_3.476706_1|best_hit_HSP	d__Bacteria;p__Planctomycetota
assembly_BlackSea11|NODE_244871_length_3279_cov_2.819789_2|protein	d__Bacteria;p__AABM5-125-24
assembly_BlackSea12|NODE_153110_length_3790_cov_4.190629_2|protein	d__Bacteria;p__Planctomycetota
assembly_BlackSea10|NODE_296038_length_2756_cov_3.978156_2|protein	d__Bacteria;p__Chloroflexota
assembly_BlackSea10|NODE_414895_length_2230_cov_2.041839_1|protein	d__Bacteria;p__Chloroflexota
assembly_BlackSea13|NODE_278_length_93971_cov_18.755718_30|protein	d__Bacteria;p__Marinisomatota
assembly_BlackSea13|NODE_303_length_91673_cov_19.299275_62|protein	d__Bacteria;p__Marinisomatota
assembly_BlackSea13|NODE_1943_length_47686_cov_9.428880_35|protein	d__Bacteria;p__Planctomycetota
assembly_BlackSea13|NODE_4298_length_33250_cov_6.731014_12|protein	d__Bacteria;p__AABM5-125-24
assembly_BlackSea13|NODE_5995_length_28086_cov_6.689380_24|protein	d__Bacteria;p__Bacteroidota
assembly_BlackSea13|NODE_6159_length_27645_cov_10.792316_19|protein	d__Bacteria;p__AABM5-125-24
assembly_BlackSea13|NODE_7322_length_25253_cov_6.237360_9|protein	d__Bacteria;p__Cloacimonadota
assembly_BlackSea13|NODE_12716_length_18648_cov_16.520196_1|protein	d__Bacteria;p__Chloroflexota
assembly_BlackSea13|NODE_26737_length_11701_cov_48.730380_6|protein	d__Bacteria;p__Cloacimonadota
assembly_BlackSea13|NODE_29162_length_11074_cov_17.101098_10|protein	d__Bacteria;p__Chloroflexota
assembly_BlackSea9|NODE_347953_length_2257_cov_2.063579_2|protein	d__Bacteria;p__Acidobacteriota
assembly_BlackSea13|NODE_55509_length_7202_cov_4.094165_6|protein	d__Bacteria;p__Chloroflexota
assembly_BlackSea7|NODE_78200_length_6863_cov_4.773942_5|protein	d__Bacteria;p__Chloroflexota
assembly_BlackSea11|NODE_764580_length_1623_cov_2.592474_1|protein	d__Bacteria;p__Chloroflexota
assembly_BlackSea13|NODE_103597_length_4735_cov_4.719658_4|protein	d__Bacteria;p__Chloroflexota
assembly_BlackSea12|NODE_235280_length_2849_cov_3.960988_2|protein	d__Bacteria
assembly_BlackSea14|NODE_21374_length_12816_cov_9.735679_3|protein	d__Bacteria;p__Chloroflexota
assembly_BlackSea11|NODE_235076_length_3366_cov_4.116883_2|protein	d__Bacteria;p__AABM5-125-24
assembly_BlackSea13|NODE_150909_length_3666_cov_4.798394_3|protein	d__Bacteria;p__Desulfobacterota
assembly_BlackSea13|NODE_177430_length_3287_cov_3.663985_2|protein	d__Bacteria;p__QNDG01
assembly_BlackSea13|NODE_229606_length_2764_cov_5.441860_2|protein	d__Bacteria;p__Chloroflexota
assembly_BlackSea14|NODE_67854_length_6111_cov_14.223250_2|protein	d__Bacteria;p__AABM5-125-24
assembly_BlackSea13|NODE_86851_length_5336_cov_3.388941_3|protein	d__Bacteria;p__Chloroflexota
assembly_BlackSea14|NODE_3916_length_32694_cov_11.485033_1|protein	d__Bacteria;p__AABM5-125-24
assembly_BlackSea14|NODE_8838_length_21543_cov_9.393569_4|protein	d__Bacteria;p__Chloroflexota
assembly_BlackSea14|NODE_10478_length_19567_cov_13.410363_3|protein	d__Bacteria;p__Chloroflexota
assembly_BlackSea13|NODE_139467_length_3870_cov_3.735256_3|protein	d__Bacteria;p__KSB1
assembly_BlackSea14|NODE_14379_length_16351_cov_12.267857_1|protein	d__Bacteria
assembly_BlackSea11|NODE_636994_length_1813_cov_3.724687_2|protein	d__Bacteria;p__Acidobacteriota
assembly_BlackSea14|NODE_59383_length_6659_cov_7.704573_6|protein	d__Bacteria;p__Chloroflexota
assembly_BlackSea14|NODE_63060_length_6403_cov_9.195180_3|protein	d__Bacteria;p__Cloacimonadota
assembly_BlackSea15|NODE_161300_length_4213_cov_4.409812_2|protein	d__Bacteria;p__Acidobacteriota
assembly_BlackSea14|NODE_141250_length_3788_cov_5.256630_2|protein	d__Bacteria;p__Planctomycetota
assembly_BlackSea14|NODE_156055_length_3544_cov_11.552021_3|protein	d__Bacteria;p__Bipolaricaulota
assembly_BlackSea13|NODE_290394_length_2365_cov_4.826840_1|protein	d__Bacteria
assembly_BlackSea14|NODE_22900_length_12268_cov_38.210759_11|protein	d__Bacteria;p__Bacteroidota
assembly_BlackSea15|NODE_1994_length_53014_cov_28.543024_1|protein	d__Bacteria;p__PUNC01
assembly_BlackSea15|NODE_5062_length_34995_cov_19.076646_11|protein	d__Bacteria;p__Eisenbacteria
assembly_BlackSea15|NODE_11674_length_22722_cov_32.880311_3|protein	d__Bacteria;p__PUNC01
assembly_BlackSea15|NODE_31818_length_12517_cov_5.692585_9|protein	d__Bacteria;p__AABM5-125-24
assembly_BlackSea13|NODE_508371_length_1644_cov_2.810573_2|protein	d__Bacteria;p__KSB1
assembly_BlackSea15|NODE_51687_length_9041_cov_4.945693_7|protein	d__Bacteria;p__Fermentibacterota
assembly_BlackSea14|NODE_74153_length_5773_cov_4.124169_3|protein	d__Bacteria;p__Acidobacteriota
assembly_BlackSea14|NODE_460326_length_1710_cov_11.087613_2|protein	d__Bacteria;p__Bacteroidota
assembly_BlackSea15|NODE_168337_length_4095_cov_4.180693_4|protein	d__Bacteria;p__Gemmatimonadota
assembly_BlackSea15|NODE_233556_length_3284_cov_8.093218_2|protein	d__Bacteria;p__Planctomycetota
assembly_BlackSea15|NODE_242005_length_3206_cov_4.355125_1|protein	d__Bacteria;p__Patescibacteria
assembly_BlackSea1|NODE_94_length_280715_cov_83.018129_47|protein	d__Bacteria;p__Bacteroidota
assembly_BlackSea1|NODE_180_length_215980_cov_16.496515_138|protein	d__Bacteria;p__Bacteroidota
assembly_BlackSea1|NODE_188_length_212935_cov_20.696181_11|protein	d__Bacteria;p__Bacteroidota
assembly_BlackSea1|NODE_255_length_189963_cov_70.220623_44|protein	d__Bacteria;p__Bacteroidota
assembly_BlackSea1|NODE_267_length_185581_cov_61.587578_142|protein	d__Bacteria;p__Bacteroidota
assembly_BlackSea3|NODE_384726_length_1791_cov_4.453341_1|best_hit_HSP	d__Bacteria;p__Myxococcota
assembly_BlackSea1|NODE_323_length_172402_cov_10.850894_56|protein	d__Bacteria;p__Bacteroidota
assembly_BlackSea1|NODE_338_length_168850_cov_254.491898_11|protein	d__Bacteria;p__Bacteroidota
assembly_BlackSea1|NODE_437_length_151262_cov_17.776743_70|protein	d__Bacteria;p__Bacteroidota
assembly_BlackSea1|NODE_644_length_126358_cov_8.670736_20|protein	d__Bacteria;p__Bacteroidota
assembly_BlackSea1|NODE_613347_length_1254_cov_2.379483_1|protein	d__Bacteria;p__Bacteroidota
assembly_BlackSea1|NODE_1138_length_93673_cov_9.276560_20|protein	d__Bacteria;p__Bacteroidota
assembly_BlackSea2|NODE_22_length_519012_cov_26.616292_377|protein	d__Bacteria;p__Gemmatimonadota
assembly_BlackSea1|NODE_1277_length_88038_cov_32.003478_13|protein	d__Bacteria;p__Bacteroidota
assembly_BlackSea1|NODE_1534_length_79933_cov_8.899246_27|protein	d__Bacteria;p__Bacteroidota
assembly_BlackSea1|NODE_340_length_168689_cov_22.823126_86|protein	d__Bacteria;p__Bacteroidota
assembly_BlackSea1|NODE_2794_length_54615_cov_283.933468_28|protein	d__Bacteria;p__Bacteroidota
assembly_BlackSea1|NODE_2945_length_52760_cov_20.659672_6|protein	d__Bacteria;p__Bacteroidota
assembly_BlackSea1|NODE_5559_length_33453_cov_171.839062_7|protein	d__Bacteria;p__Bacteroidota
assembly_BlackSea1|NODE_6096_length_31181_cov_140.455214_15|protein	d__Bacteria;p__Bacteroidota
assembly_BlackSea1|NODE_6205_length_30795_cov_92.561126_15|protein	d__Bacteria;p__Bacteroidota
assembly_BlackSea1|NODE_19719_length_12177_cov_5.070533_5|protein	d__Bacteria;p__Bacteroidota
assembly_BlackSea1|NODE_21235_length_11429_cov_5.384737_6|best_hit_HSP	d__Bacteria;p__Myxococcota_A
assembly_BlackSea1|NODE_22320_length_10956_cov_4.874874_9|protein	d__Bacteria;p__Proteobacteria
assembly_BlackSea1|NODE_22704_length_10800_cov_5.794602_1|best_hit_HSP	d__Bacteria;p__Planctomycetota
assembly_BlackSea1|NODE_137562_length_3203_cov_64.565121_3|protein	d__Bacteria;p__Bacteroidota
assembly_BlackSea1|NODE_38740_length_7218_cov_3.875192_5|protein	d__Bacteria
assembly_BlackSea1|NODE_83907_length_4350_cov_3.778347_3|protein	d__Bacteria;p__Bacteroidota
assembly_BlackSea2|NODE_1_length_1164934_cov_17.382122_249|protein	d__Bacteria;p__Myxococcota
assembly_BlackSea2|NODE_59_length_384245_cov_122.962604_188|best_hit_HSP	d__Bacteria;p__Planctomycetota
assembly_BlackSea2|NODE_261_length_213372_cov_12.659540_157|protein	d__Bacteria;p__Gemmatimonadota
assembly_BlackSea2|NODE_954_length_122217_cov_7.396572_83|protein	d__Bacteria;p__Bacteroidota
assembly_BlackSea2|NODE_1190_length_109129_cov_7.251536_23|best_hit_HSP	d__Bacteria;p__Planctomycetota
assembly_BlackSea2|NODE_1648_length_92941_cov_32.907004_46|best_hit_HSP	d__Bacteria;p__Planctomycetota
assembly_BlackSea2|NODE_2254_length_79231_cov_11.207184_12|protein	d__Bacteria;p__JAAXHH01
assembly_BlackSea2|NODE_2850_length_68841_cov_7.283633_44|protein	d__Bacteria;p__Bacteroidota
assembly_BlackSea2|NODE_4602_length_51118_cov_32.558859_6|protein	d__Bacteria;p__Planctomycetota
assembly_BlackSea2|NODE_9405_length_30653_cov_7.979737_6|best_hit_HSP	d__Bacteria;p__Myxococcota_A
assembly_BlackSea4|NODE_170_length_269235_cov_325.703856_40|protein	d__Bacteria;p__Bacteroidota
assembly_BlackSea4|NODE_81159_length_5395_cov_14.611610_1|best_hit_HSP	d__Bacteria;p__Planctomycetota
assembly_BlackSea1|NODE_351455_length_1779_cov_2.450116_2|protein	d__Bacteria;p__Proteobacteria
assembly_BlackSea2|NODE_26838_length_12854_cov_4.988437_7|protein	d__Bacteria;p__Bacteroidota
assembly_BlackSea2|NODE_33552_length_10586_cov_5.141582_4|protein	d__Bacteria;p__Gemmatimonadota
assembly_BlackSea1|NODE_3568_length_46292_cov_9.752882_19|protein	d__Bacteria;p__Bacteroidota
assembly_BlackSea2|NODE_177403_length_2827_cov_4.378788_1|best_hit_HSP	d__Bacteria;p__Planctomycetota
assembly_BlackSea2|NODE_211149_length_2505_cov_3.636327_2|protein	d__Bacteria;p__Bacteroidota
assembly_BlackSea3|NODE_25_length_546930_cov_10.480669_371|protein	d__Bacteria;p__Bacteroidota
assembly_BlackSea3|NODE_1392_length_127668_cov_8.456568_107|protein	d__Bacteria;p__Proteobacteria
assembly_BlackSea3|NODE_2022_length_106923_cov_10.637693_8|protein	d__Bacteria;p__Gemmatimonadota
assembly_BlackSea3|NODE_2529_length_95713_cov_8.644295_25|protein	d__Bacteria;p__JAAXHH01
assembly_BlackSea2|NODE_383197_length_1700_cov_1.758663_1|protein	d__Bacteria;p__Bacteroidota
assembly_BlackSea3|NODE_3673_length_76952_cov_11.618321_48|best_hit_HSP	d__Bacteria;p__Myxococcota_A
assembly_BlackSea3|NODE_4996_length_63320_cov_8.851340_44|protein	d__Bacteria;p__Deinococcota
assembly_BlackSea3|NODE_7141_length_49679_cov_5.861075_26|protein	d__Bacteria;p__Bacteroidota
assembly_BlackSea4|NODE_81567_length_5375_cov_3.742669_1|best_hit_HSP	d__Bacteria;p__Myxococcota
assembly_BlackSea2|NODE_200212_length_2599_cov_2.884827_1|best_hit_HSP	d__Bacteria;p__Myxococcota_A
assembly_BlackSea3|NODE_19731_length_21898_cov_31.377466_5|protein	d__Bacteria;p__Bacteroidota
assembly_BlackSea2|NODE_51933_length_7265_cov_3.252150_6|protein	d__Bacteria;p__Planctomycetota
assembly_BlackSea2|NODE_161693_length_3017_cov_2.881499_1|best_hit_HSP	d__Bacteria;p__Planctomycetota
assembly_BlackSea3|NODE_36908_length_12349_cov_16.691720_6|protein	d__Bacteria;p__Chloroflexota
assembly_BlackSea3|NODE_46460_length_9992_cov_4.192714_4|protein	d__Bacteria;p__Chloroflexota
assembly_BlackSea3|NODE_47071_length_9869_cov_4.437844_4|protein	d__Bacteria;p__Bacteroidota
assembly_BlackSea3|NODE_49730_length_9388_cov_4.412300_8|protein	d__Bacteria;p__Chloroflexota
assembly_BlackSea4|NODE_32083_length_11502_cov_5.186424_2|protein	d__Bacteria;p__Bacteroidota &&& d__Bacteria;p__Proteobacteria
assembly_BlackSea3|NODE_56803_length_8344_cov_4.625890_2|protein	d__Bacteria;p__Planctomycetota
assembly_BlackSea4|NODE_5698_length_47505_cov_7.166470_32|protein	d__Bacteria;p__Gemmatimonadota
assembly_BlackSea3|NODE_180808_length_3196_cov_5.155365_1|best_hit_HSP	d__Bacteria;p__Myxococcota
assembly_BlackSea4|NODE_2433_length_82072_cov_14.766085_69|protein	d__Bacteria;p__Myxococcota
assembly_BlackSea4|NODE_27797_length_12971_cov_5.151285_8|protein	d__Bacteria;p__Proteobacteria
assembly_BlackSea4|NODE_39056_length_9705_cov_5.153264_4|best_hit_HSP	d__Bacteria;p__Myxococcota
assembly_BlackSea3|NODE_186827_length_3115_cov_3.775490_1|protein	d__Bacteria;p__Myxococcota
assembly_BlackSea4|NODE_97320_length_4698_cov_3.883696_2|protein	d__Bacteria;p__Bacteroidota
assembly_BlackSea4|NODE_119821_length_4013_cov_4.357756_3|best_hit_HSP	d__Bacteria;p__Myxococcota
assembly_BlackSea5|NODE_1050_length_118777_cov_12.856236_26|best_hit_HSP	d__Bacteria;p__Myxococcota
assembly_BlackSea5|NODE_147_length_253708_cov_20.482222_177|protein	d__Bacteria;p__Bacteroidota
assembly_BlackSea5|NODE_540_length_159445_cov_11.983380_33|protein	d__Bacteria;p__Myxococcota
assembly_BlackSea4|NODE_11343_length_27945_cov_8.940409_11|best_hit_HSP	d__Bacteria;p__Myxococcota
assembly_BlackSea5|NODE_10078_length_29547_cov_31.071816_17|protein	d__Bacteria;p__Bacteroidota
assembly_BlackSea4|NODE_239910_length_2393_cov_2.500855_2|protein	d__Bacteria;p__Chloroflexota
assembly_BlackSea5|NODE_11571_length_26407_cov_5.855039_12|protein	d__Bacteria;p__Bacteroidota
assembly_BlackSea5|NODE_12179_length_25365_cov_13.657685_9|protein	d__Bacteria;p__Bacteroidota
assembly_BlackSea4|NODE_199655_length_2740_cov_3.305773_2|protein	d__Bacteria;p__Bacteroidota
assembly_BlackSea5|NODE_27207_length_12747_cov_4.610069_9|protein	d__Bacteria;p__Bacteroidota
assembly_BlackSea5|NODE_34381_length_10314_cov_5.855541_1|protein	d__Bacteria;p__Planctomycetota
assembly_BlackSea5|NODE_36300_length_9803_cov_6.544112_3|protein	d__Bacteria;p__Chloroflexota
assembly_BlackSea5|NODE_37291_length_9562_cov_4.840959_5|protein	d__Bacteria;p__Bacteroidota
assembly_BlackSea14|NODE_22950_length_12256_cov_7.869437_9|protein	d__Bacteria;p__Planctomycetota
assembly_BlackSea5|NODE_66942_length_5704_cov_5.244468_3|protein	d__Bacteria;p__Planctomycetota
assembly_BlackSea6|NODE_2287_length_79164_cov_7.266796_58|protein	d__Bacteria;p__Eisenbacteria
assembly_BlackSea6|NODE_2432_length_76719_cov_6.801197_46|protein	d__Bacteria;p__JAAXHH01
assembly_BlackSea8|NODE_807251_length_1345_cov_2.537209_1|protein	d__Bacteria;p__Planctomycetota
assembly_BlackSea6|NODE_9047_length_35091_cov_6.384148_15|protein	d__Bacteria;p__Bacteroidota
assembly_BlackSea6|NODE_9993_length_32723_cov_8.691319_12|protein	d__Bacteria;p__Bacteroidota
assembly_BlackSea6|NODE_11393_length_29916_cov_11.058772_26|protein	d__Bacteria;p__Myxococcota
assembly_BlackSea6|NODE_11405_length_29889_cov_17.500436_12|protein	d__Bacteria;p__Myxococcota
assembly_BlackSea13|NODE_465982_length_1738_cov_10.759952_2|protein	d__Bacteria;p__Planctomycetota
assembly_BlackSea8|NODE_201907_length_3401_cov_4.381650_3|protein	d__Bacteria;p__Verrucomicrobiota
assembly_BlackSea6|NODE_21399_length_18816_cov_5.806194_3|protein	d__Bacteria;p__Myxococcota
assembly_BlackSea6|NODE_22923_length_17855_cov_16.520169_10|protein	d__Bacteria;p__Myxococcota
assembly_BlackSea10|NODE_82383_length_6387_cov_23.945357_4|protein	d__Bacteria;p__Planctomycetota
assembly_BlackSea6|NODE_37277_length_12116_cov_4.671503_7|protein	d__Bacteria;p__Spirochaetota
assembly_BlackSea6|NODE_40109_length_11412_cov_5.010742_9|protein	d__Bacteria;p__Chloroflexota
assembly_BlackSea6|NODE_40169_length_11399_cov_5.109485_7|protein	d__Bacteria;p__Spirochaetota
assembly_BlackSea6|NODE_43398_length_10702_cov_4.869165_7|protein	d__Bacteria;p__Gemmatimonadota
assembly_BlackSea6|NODE_48674_length_9747_cov_4.670759_3|protein	d__Bacteria;p__Spirochaetota
assembly_BlackSea6|NODE_53019_length_9075_cov_5.045233_4|protein	d__Bacteria;p__Gemmatimonadota &&& d__Bacteria;p__Latescibacterota &&& d__Bacteria;p__Myxococcota
assembly_BlackSea6|NODE_55153_length_8784_cov_6.073204_6|best_hit_HSP	d__Bacteria;p__Planctomycetota
assembly_BlackSea6|NODE_62864_length_7865_cov_5.039181_6|protein	d__Bacteria
assembly_BlackSea5|NODE_50260_length_7303_cov_5.816087_1|best_hit_HSP	d__Bacteria;p__Myxococcota
assembly_BlackSea6|NODE_91180_length_5782_cov_4.013794_4|protein	d__Bacteria;p__Spirochaetota
assembly_BlackSea8|NODE_10807_length_28208_cov_9.648101_21|protein	d__Bacteria;p__Spirochaetota
assembly_BlackSea5|NODE_95210_length_4250_cov_4.041716_3|best_hit_HSP	d__Bacteria;p__Myxococcota
assembly_BlackSea6|NODE_191941_length_3177_cov_3.309417_2|protein	d__Bacteria;p__Spirochaetota
assembly_BlackSea6|NODE_210237_length_2957_cov_3.595107_3|protein	d__Bacteria;p__Myxococcota
assembly_BlackSea6|NODE_239779_length_2674_cov_2.455517_1|protein	d__Bacteria;p__Myxococcota
assembly_BlackSea6|NODE_81580_length_6332_cov_4.084913_3|protein	d__Bacteria;p__VGIX01
assembly_BlackSea6|NODE_25951_length_16243_cov_14.646837_5|protein	d__Bacteria;p__Marinisomatota
assembly_BlackSea6|NODE_579924_length_1398_cov_3.134773_1|protein	d__Bacteria;p__Proteobacteria
assembly_BlackSea7|NODE_10133_length_32508_cov_14.526546_19|protein	d__Bacteria
assembly_BlackSea7|NODE_14622_length_25563_cov_6.379136_16|protein	d__Bacteria;p__Spirochaetota
assembly_BlackSea11|NODE_991621_length_1384_cov_9.317532_1|protein	d__Bacteria;p__Planctomycetota
assembly_BlackSea9|NODE_53236_length_8208_cov_5.165706_5|protein	d__Bacteria;p__Myxococcota
assembly_BlackSea7|NODE_22295_length_18810_cov_5.555479_13|protein	d__Bacteria;p__Spirochaetota
assembly_BlackSea7|NODE_24820_length_17354_cov_8.782993_8|protein	d__Bacteria;p__Planctomycetota
assembly_BlackSea8|NODE_141932_length_4348_cov_3.385744_5|protein	d__Bacteria;p__Spirochaetota
assembly_BlackSea7|NODE_34169_length_13499_cov_6.329589_4|protein	d__Bacteria;p__Acidobacteriota
assembly_BlackSea7|NODE_35266_length_13172_cov_7.486849_7|protein	d__Bacteria;p__Acidobacteriota
assembly_BlackSea6|NODE_48721_length_9737_cov_10.389279_8|protein	d__Bacteria;p__Marinisomatota
assembly_BlackSea7|NODE_57516_length_8802_cov_5.973019_6|protein	d__Bacteria;p__Chloroflexota
assembly_BlackSea7|NODE_118380_length_4921_cov_5.181052_2|best_hit_HSP	d__Bacteria;p__Chloroflexota
assembly_BlackSea7|NODE_123525_length_4762_cov_5.447631_4|protein	d__Bacteria;p__Spirochaetota
assembly_BlackSea7|NODE_154250_length_4016_cov_2.795254_3|protein	d__Bacteria;p__Bacteroidota
assembly_BlackSea7|NODE_241470_length_2875_cov_6.145035_3|protein	d__Bacteria;p__Planctomycetota
assembly_BlackSea8|NODE_159323_length_4010_cov_15.850569_2|protein	d__Bacteria;p__Atribacterota
assembly_BlackSea9|NODE_449242_length_1921_cov_2.261522_2|protein	d__Bacteria;p__Planctomycetota
assembly_BlackSea6|NODE_77735_length_6594_cov_4.839272_5|best_hit_HSP	d__Bacteria;p__Myxococcota_A
assembly_BlackSea6|NODE_123037_length_4525_cov_12.027517_2|protein	d__Bacteria;p__Marinisomatota
assembly_BlackSea7|NODE_74048_length_7172_cov_5.072924_2|protein	d__Bacteria;p__Chloroflexota
assembly_BlackSea7|NODE_322874_length_2337_cov_5.327783_1|protein	d__Bacteria;p__Chloroflexota
assembly_BlackSea8|NODE_14924_length_22775_cov_7.492121_9|protein	d__Bacteria;p__Spirochaetota
assembly_BlackSea13|NODE_378339_length_1989_cov_4.387280_2|protein	d__Bacteria;p__Planctomycetota
assembly_BlackSea8|NODE_15833_length_21858_cov_10.000596_11|protein	d__Bacteria;p__Myxococcota
assembly_BlackSea7|NODE_55749_length_9024_cov_8.005909_2|protein	d__Bacteria;p__Myxococcota_A &&& d__Bacteria;p__Planctomycetota
assembly_BlackSea7|NODE_216276_length_3120_cov_3.519739_1|protein	d__Bacteria;p__Bacteroidota
assembly_BlackSea8|NODE_51499_length_9169_cov_4.234365_3|protein	d__Bacteria;p__Desulfobacterota
assembly_BlackSea6|NODE_185914_length_3257_cov_2.865709_3|protein	d__Bacteria;p__Myxococcota
assembly_BlackSea5|NODE_222398_length_2241_cov_3.414913_3|protein	d__Bacteria;p__Myxococcota
assembly_BlackSea9|NODE_86132_length_5747_cov_5.371223_3|protein	d__Bacteria
assembly_BlackSea8|NODE_158227_length_4029_cov_3.443885_3|protein	d__Bacteria;p__Bacteroidota
assembly_BlackSea8|NODE_182289_length_3652_cov_3.958855_4|protein	d__Bacteria;p__Bacteroidota
assembly_BlackSea6|NODE_57116_length_8532_cov_8.558216_4|protein	d__Bacteria
assembly_BlackSea7|NODE_47832_length_10266_cov_6.948977_4|protein	d__Bacteria;p__Myxococcota
assembly_BlackSea9|NODE_773384_length_1367_cov_14.412348_1|protein	d__Bacteria;p__Planctomycetota
assembly_BlackSea9|NODE_36384_length_11029_cov_5.574904_7|protein	d__Bacteria;p__Verrucomicrobiota
assembly_BlackSea8|NODE_92387_length_5917_cov_4.497612_1|protein	d__Bacteria;p__Planctomycetota
assembly_BlackSea9|NODE_530728_length_1730_cov_3.110448_2|protein	d__Bacteria;p__Myxococcota
assembly_BlackSea8|NODE_48669_length_9569_cov_3.585768_3|protein	d__Bacteria;p__Bacteroidota
assembly_BlackSea11|NODE_34096_length_12767_cov_8.101715_2|best_hit_HSP	d__Bacteria;p__Planctomycetota
assembly_BlackSea8|NODE_82992_length_6402_cov_4.512683_5|protein	d__Bacteria;p__Gemmatimonadota
assembly_BlackSea10|NODE_38605_length_10875_cov_3.870702_2|protein	d__Bacteria;p__Acidobacteriota
assembly_BlackSea10|NODE_38605_length_10875_cov_3.870702_3|protein	d__Bacteria;p__Acidobacteriota
assembly_BlackSea9|NODE_130959_length_4292_cov_2.828416_3|protein	d__Bacteria;p__Eisenbacteria
assembly_BlackSea10|NODE_43961_length_9909_cov_6.940532_3|protein	d__Bacteria;p__Chloroflexota
assembly_BlackSea13|NODE_90871_length_5174_cov_16.646611_4|protein	d__Bacteria;p__Chloroflexota
assembly_BlackSea11|NODE_48990_length_9833_cov_5.080180_4|protein	d__Bacteria;p__Verrucomicrobiota
assembly_BlackSea10|NODE_66758_length_7388_cov_11.405291_3|best_hit_HSP	d__Bacteria;p__Planctomycetota
assembly_BlackSea10|NODE_68446_length_7261_cov_8.480711_4|protein	d__Bacteria;p__Acidobacteriota
assembly_BlackSea10|NODE_70805_length_7095_cov_5.620739_3|protein	d__Bacteria;p__Bacteroidota
assembly_BlackSea8|NODE_92246_length_5924_cov_3.152155_3|best_hit_HSP	d__Bacteria;p__Planctomycetota
assembly_BlackSea6|NODE_298590_length_2268_cov_2.045188_2|protein	d__Bacteria;p__Planctomycetota
assembly_BlackSea10|NODE_150246_length_4273_cov_4.155287_4|protein	d__Bacteria;p__Omnitrophota
assembly_BlackSea10|NODE_152340_length_4233_cov_5.652226_2|protein	d__Bacteria;p__Spirochaetota
assembly_BlackSea10|NODE_182975_length_3756_cov_3.931910_2|protein	d__Bacteria;p__Acidobacteriota
assembly_BlackSea10|NODE_834898_length_1440_cov_2.644765_1|protein	d__Bacteria;p__Myxococcota
assembly_BlackSea11|NODE_6251_length_36923_cov_7.325974_8|protein	d__Bacteria;p__Myxococcota
assembly_BlackSea10|NODE_134017_length_4609_cov_3.645147_4|best_hit_HSP	d__Bacteria;p__Myxococcota
assembly_BlackSea9|NODE_431846_length_1969_cov_3.243992_2|best_hit_HSP	d__Bacteria;p__Bacteroidota
assembly_BlackSea8|NODE_324783_length_2460_cov_4.014969_2|protein	d__Bacteria;p__Planctomycetota
assembly_BlackSea11|NODE_76117_length_7182_cov_5.071559_3|protein	d__Bacteria;p__Omnitrophota
assembly_BlackSea10|NODE_159992_length_4099_cov_3.466370_3|protein	d__Bacteria;p__Planctomycetota
assembly_BlackSea11|NODE_138635_length_4750_cov_4.900958_2|protein	d__Bacteria;p__Bacteroidota
assembly_BlackSea11|NODE_186314_length_3909_cov_5.464971_3|protein	d__Bacteria;p__Acidobacteriota
assembly_BlackSea11|NODE_373538_length_2516_cov_3.178789_1|protein	d__Bacteria;p__Planctomycetota
assembly_BlackSea10|NODE_611954_length_1749_cov_3.485832_1|protein	d__Bacteria;p__VGIX01
assembly_BlackSea12|NODE_19616_length_16336_cov_6.123088_8|protein	d__Bacteria
assembly_BlackSea12|NODE_50895_length_8334_cov_8.733663_1|protein	d__Bacteria;p__Planctomycetota
assembly_BlackSea13|NODE_372849_length_2008_cov_7.046083_2|protein	d__Bacteria;p__Poribacteria
assembly_BlackSea13|NODE_5751_length_28730_cov_11.964150_1|protein	d__Bacteria;p__WOR-3
assembly_BlackSea12|NODE_152233_length_3805_cov_4.064267_2|protein	d__Bacteria;p__Bacteroidota
assembly_BlackSea13|NODE_10788_length_20512_cov_6.213472_1|best_hit_HSP	d__Bacteria;p__Planctomycetota
assembly_BlackSea9|NODE_280226_length_2593_cov_2.383767_2|best_hit_HSP	d__Bacteria;p__Planctomycetota
assembly_BlackSea13|NODE_32029_length_10401_cov_17.225981_4|best_hit_HSP	d__Bacteria;p__Planctomycetota
assembly_BlackSea15|NODE_61042_length_8073_cov_35.653155_4|protein	d__Bacteria;p__Planctomycetota
assembly_BlackSea13|NODE_44148_length_8402_cov_4.652450_9|best_hit_HSP	d__Bacteria
assembly_BlackSea13|NODE_126357_length_4138_cov_3.922851_1|protein	d__Bacteria;p__Bacteroidota
assembly_BlackSea9|NODE_618328_length_1573_cov_3.424901_1|protein	d__Bacteria;p__Bacteroidota
assembly_BlackSea14|NODE_3598_length_34058_cov_10.580537_28|protein	d__Bacteria;p__Acidobacteriota
assembly_BlackSea15|NODE_1732_length_56299_cov_38.940954_10|protein	d__Bacteria;p__Omnitrophota
assembly_BlackSea13|NODE_311762_length_2258_cov_1.881525_1|protein	d__Bacteria;p__Myxococcota
assembly_BlackSea13|NODE_299346_length_2319_cov_3.639576_2|protein	d__Bacteria;p__Planctomycetota
assembly_BlackSea14|NODE_45749_length_7890_cov_4.381493_5|protein	d__Bacteria;p__Planctomycetota
assembly_BlackSea13|NODE_38341_length_9235_cov_4.860675_6|protein	d__Bacteria;p__Chloroflexota
assembly_BlackSea13|NODE_42923_length_8562_cov_4.957329_1|protein	d__Bacteria;p__Verrucomicrobiota
assembly_BlackSea14|NODE_62862_length_6415_cov_8.466352_5|protein	d__Bacteria;p__Chloroflexota
assembly_BlackSea15|NODE_25012_length_14564_cov_9.721966_6|protein	d__Bacteria;p__Planctomycetota
assembly_BlackSea15|NODE_324263_length_2634_cov_5.005041_2|protein	d__Bacteria;p__Acidobacteriota
assembly_BlackSea14|NODE_83377_length_5356_cov_8.118468_3|protein	d__Bacteria;p__Chloroflexota
assembly_BlackSea14|NODE_99692_length_4764_cov_6.569760_1|protein	d__Bacteria;p__Acidobacteriota
assembly_BlackSea14|NODE_227729_length_2746_cov_5.091787_2|best_hit_HSP	d__Bacteria
assembly_BlackSea15|NODE_130_length_139505_cov_12.965486_89|protein	d__Bacteria;p__Verrucomicrobiota
assembly_BlackSea10|NODE_347531_length_2491_cov_2.254926_2|protein	d__Bacteria;p__Planctomycetota
assembly_BlackSea15|NODE_1263_length_63788_cov_11.857782_54|protein	d__Bacteria;p__Verrucomicrobiota
assembly_BlackSea14|NODE_119500_length_4235_cov_3.079665_3|protein	d__Bacteria;p__Verrucomicrobiota
assembly_BlackSea15|NODE_2901_length_44998_cov_21.376232_11|protein	d__Bacteria;p__Planctomycetota
assembly_BlackSea15|NODE_4083_length_38826_cov_72.331794_3|protein	d__Bacteria
assembly_BlackSea15|NODE_4083_length_38826_cov_72.331794_7|protein	d__Bacteria
assembly_BlackSea13|NODE_272408_length_2467_cov_2.626451_2|protein	d__Bacteria;p__Planctomycetota
assembly_BlackSea15|NODE_16255_length_18905_cov_40.555013_4|best_hit_HSP	d__Bacteria
assembly_BlackSea12|NODE_318884_length_2349_cov_3.140366_2|protein	d__Bacteria;p__Planctomycetota
assembly_BlackSea13|NODE_101640_length_4797_cov_4.408267_2|protein	d__Bacteria;p__Chloroflexota
assembly_BlackSea11|NODE_262187_length_3138_cov_4.080117_3|protein	d__Bacteria;p__Planctomycetota
assembly_BlackSea14|NODE_344731_length_2077_cov_2.363996_2|protein	d__Bacteria;p__Planctomycetota
assembly_BlackSea15|NODE_33316_length_12136_cov_19.814088_1|protein	d__Bacteria;p__Chloroflexota
assembly_BlackSea15|NODE_36328_length_11472_cov_5.457038_7|protein	d__Bacteria;p__Hydrogenedentota
assembly_BlackSea15|NODE_36573_length_11419_cov_7.176610_7|protein	d__Bacteria;p__UBA1439
assembly_BlackSea14|NODE_221841_length_2795_cov_5.362409_1|best_hit_HSP	d__Bacteria;p__Planctomycetota
assembly_BlackSea15|NODE_49011_length_9384_cov_16.031515_2|protein	d__Bacteria;p__Planctomycetota
assembly_BlackSea13|NODE_261832_length_2533_cov_3.573043_2|protein	d__Bacteria;p__Verrucomicrobiota
assembly_BlackSea13|NODE_502441_length_1656_cov_4.404122_1|protein	d__Bacteria;p__Planctomycetota
assembly_BlackSea15|NODE_72971_length_7161_cov_6.155925_4|protein	d__Bacteria;p__Planctomycetota
assembly_BlackSea15|NODE_105009_length_5615_cov_45.658813_5|protein	d__Bacteria
assembly_BlackSea1|NODE_132474_length_3280_cov_4.679380_3|protein	d__Bacteria;p__Planctomycetota
assembly_BlackSea15|NODE_164045_length_4166_cov_7.173680_1|protein	d__Bacteria;p__Planctomycetota
assembly_BlackSea15|NODE_325515_length_2627_cov_10.877138_2|protein	d__Bacteria;p__Myxococcota
