## Supplementary Data 2 for "Coupled metalipidomics-metagenomics reveal structurally diverse sphingolipids produced by a wide variety of marine bacteria": iTOL_annotation.other_core_genes.presence_within_10_ORFs_of_Spt.CerR_evalue_1e-30_bCerS_evalue_1e-30.DATASET_BINARY1.txt

DATASET_BINARY
SEPARATOR TAB
DATASET_LABEL	[BINARY1] Other core genes present within 10 ORFs.
COLOR	#ff00ff
FIELD_LABELS	CerR within 10 ORFs	bCerS within 10 ORFs	both genes within 10 ORFs on same scaffold
FIELD_SHAPES	5	5	5
FIELD_COLORS	#ff6600	#797ef6	#86dc3c
DATA
assembly_BlackSea10|NODE_150246_length_4273_cov_4.155287_4|protein	1	-1	-1
assembly_BlackSea10|NODE_178671_length_3815_cov_5.557713_3|protein	-1	1	-1
assembly_BlackSea10|NODE_38979_length_10796_cov_4.556931_2|protein	-1	-1	1
assembly_BlackSea10|NODE_403318_length_2269_cov_2.457995_2|protein	-1	-1	1
assembly_BlackSea10|NODE_411958_length_2239_cov_4.230311_3|protein	1	-1	-1
assembly_BlackSea10|NODE_636276_length_1707_cov_2.969128_1|protein	1	-1	-1
assembly_BlackSea10|NODE_63673_length_7641_cov_3.725152_4|protein	1	-1	-1
assembly_BlackSea10|NODE_71552_length_7042_cov_5.607986_2|protein	-1	-1	1
assembly_BlackSea10|NODE_82303_length_6392_cov_3.442796_3|protein	1	-1	-1
assembly_BlackSea11|NODE_105643_length_5717_cov_5.737019_3|protein	-1	1	-1
assembly_BlackSea11|NODE_1270_length_75683_cov_10.256796_57|protein	-1	-1	1
assembly_BlackSea11|NODE_129460_length_4972_cov_3.763474_2|protein	-1	1	-1
assembly_BlackSea11|NODE_235076_length_3366_cov_4.116883_2|protein	-1	1	-1
assembly_BlackSea11|NODE_244871_length_3279_cov_2.819789_2|protein	-1	-1	1
assembly_BlackSea11|NODE_255812_length_3188_cov_4.273221_5|protein	1	-1	-1
assembly_BlackSea11|NODE_26303_length_15323_cov_14.056196_11|protein	-1	-1	1
assembly_BlackSea11|NODE_34647_length_12623_cov_4.529281_10|protein	-1	-1	1
assembly_BlackSea11|NODE_430759_length_2305_cov_2.272889_2|protein	1	-1	-1
assembly_BlackSea11|NODE_50246_length_9661_cov_5.079430_1|protein	1	-1	-1
assembly_BlackSea11|NODE_54205_length_9138_cov_3.440163_1|protein	-1	1	-1
assembly_BlackSea11|NODE_589332_length_1901_cov_3.476706_1|best_hit_HSP	-1	-1	1
assembly_BlackSea11|NODE_636994_length_1813_cov_3.724687_2|protein	1	-1	-1
assembly_BlackSea11|NODE_84536_length_6675_cov_4.031269_2|protein	-1	1	-1
assembly_BlackSea12|NODE_1426_length_63287_cov_7.391273_7|protein	1	-1	-1
assembly_BlackSea12|NODE_153110_length_3790_cov_4.190629_2|protein	-1	1	-1
assembly_BlackSea12|NODE_1734_length_58019_cov_20.908288_34|protein	-1	1	-1
assembly_BlackSea12|NODE_263792_length_2648_cov_3.092943_3|protein	-1	1	-1
assembly_BlackSea12|NODE_428124_length_1954_cov_4.001053_1|protein	-1	-1	1
assembly_BlackSea12|NODE_50895_length_8334_cov_8.733663_1|protein	1	-1	-1
assembly_BlackSea13|NODE_139467_length_3870_cov_3.735256_3|protein	-1	1	-1
assembly_BlackSea13|NODE_177430_length_3287_cov_3.663985_2|protein	-1	1	-1
assembly_BlackSea13|NODE_1943_length_47686_cov_9.428880_35|protein	-1	-1	1
assembly_BlackSea13|NODE_221947_length_2828_cov_3.012622_3|protein	1	-1	-1
assembly_BlackSea13|NODE_251566_length_2601_cov_3.299293_2|protein	1	-1	-1
assembly_BlackSea13|NODE_272408_length_2467_cov_2.626451_2|protein	-1	-1	1
assembly_BlackSea13|NODE_290394_length_2365_cov_4.826840_1|protein	-1	-1	1
assembly_BlackSea13|NODE_299346_length_2319_cov_3.639576_2|protein	-1	-1	1
assembly_BlackSea13|NODE_303_length_91673_cov_19.299275_62|protein	-1	1	-1
assembly_BlackSea13|NODE_378339_length_1989_cov_4.387280_2|protein	-1	-1	1
assembly_BlackSea13|NODE_4298_length_33250_cov_6.731014_12|protein	-1	-1	1
assembly_BlackSea13|NODE_465982_length_1738_cov_10.759952_2|protein	-1	-1	1
assembly_BlackSea13|NODE_502441_length_1656_cov_4.404122_1|protein	-1	-1	1
assembly_BlackSea13|NODE_508371_length_1644_cov_2.810573_2|protein	-1	1	-1
assembly_BlackSea13|NODE_6159_length_27645_cov_10.792316_19|protein	-1	-1	1
assembly_BlackSea13|NODE_78989_length_5693_cov_7.606598_3|protein	1	-1	-1
assembly_BlackSea13|NODE_83872_length_5461_cov_2.937847_4|protein	-1	1	-1
assembly_BlackSea13|NODE_98565_length_4897_cov_2.533870_1|protein	1	-1	-1
assembly_BlackSea14|NODE_141250_length_3788_cov_5.256630_2|protein	-1	1	-1
assembly_BlackSea14|NODE_14379_length_16351_cov_12.267857_1|protein	1	-1	-1
assembly_BlackSea14|NODE_19443_length_13603_cov_4.856732_8|protein	-1	-1	1
assembly_BlackSea14|NODE_21374_length_12816_cov_9.735679_3|protein	1	-1	-1
assembly_BlackSea14|NODE_226324_length_2758_cov_3.355901_2|protein	1	-1	-1
assembly_BlackSea14|NODE_22900_length_12268_cov_38.210759_11|protein	1	-1	-1
assembly_BlackSea14|NODE_282828_length_2372_cov_7.886923_2|protein	1	-1	-1
assembly_BlackSea14|NODE_28657_length_10658_cov_4.857305_2|protein	-1	1	-1
assembly_BlackSea14|NODE_368703_length_1986_cov_2.324184_1|protein	-1	1	-1
assembly_BlackSea14|NODE_3916_length_32694_cov_11.485033_1|protein	-1	-1	1
assembly_BlackSea14|NODE_419340_length_1821_cov_3.581540_1|protein	-1	1	-1
assembly_BlackSea14|NODE_460326_length_1710_cov_11.087613_2|protein	-1	1	-1
assembly_BlackSea14|NODE_67854_length_6111_cov_14.223250_2|protein	-1	-1	1
assembly_BlackSea14|NODE_686585_length_1309_cov_1.795056_1|protein	1	-1	-1
assembly_BlackSea15|NODE_11674_length_22722_cov_32.880311_3|protein	-1	-1	1
assembly_BlackSea15|NODE_1263_length_63788_cov_11.857782_54|protein	-1	-1	1
assembly_BlackSea15|NODE_161300_length_4213_cov_4.409812_2|protein	1	-1	-1
assembly_BlackSea15|NODE_16255_length_18905_cov_40.555013_4|best_hit_HSP	-1	1	-1
assembly_BlackSea15|NODE_163326_length_4178_cov_5.440456_2|protein	-1	1	-1
assembly_BlackSea15|NODE_168337_length_4095_cov_4.180693_4|protein	-1	-1	1
assembly_BlackSea15|NODE_1732_length_56299_cov_38.940954_10|protein	1	-1	-1
assembly_BlackSea15|NODE_1994_length_53014_cov_28.543024_1|protein	1	-1	-1
assembly_BlackSea15|NODE_21019_length_16181_cov_7.821592_7|protein	-1	1	-1
assembly_BlackSea15|NODE_212384_length_3503_cov_3.283933_3|protein	1	-1	-1
assembly_BlackSea15|NODE_229000_length_3329_cov_3.849114_1|protein	-1	1	-1
assembly_BlackSea15|NODE_233556_length_3284_cov_8.093218_2|protein	-1	1	-1
assembly_BlackSea15|NODE_242005_length_3206_cov_4.355125_1|protein	-1	1	-1
assembly_BlackSea15|NODE_25012_length_14564_cov_9.721966_6|protein	-1	-1	1
assembly_BlackSea15|NODE_2901_length_44998_cov_21.376232_11|protein	-1	-1	1
assembly_BlackSea15|NODE_31818_length_12517_cov_5.692585_9|protein	-1	-1	1
assembly_BlackSea15|NODE_36573_length_11419_cov_7.176610_7|protein	1	-1	-1
assembly_BlackSea15|NODE_402633_length_2280_cov_3.253034_1|protein	-1	1	-1
assembly_BlackSea15|NODE_4083_length_38826_cov_72.331794_3|protein	-1	-1	1
assembly_BlackSea15|NODE_4083_length_38826_cov_72.331794_7|protein	-1	-1	1
assembly_BlackSea15|NODE_41743_length_10466_cov_5.444434_3|protein	-1	-1	1
assembly_BlackSea15|NODE_42161_length_10398_cov_6.577782_4|protein	-1	-1	1
assembly_BlackSea15|NODE_45247_length_9916_cov_4.390326_4|protein	-1	1	-1
assembly_BlackSea15|NODE_5062_length_34995_cov_19.076646_11|protein	-1	-1	1
assembly_BlackSea15|NODE_51687_length_9041_cov_4.945693_7|protein	-1	1	-1
assembly_BlackSea1|NODE_1138_length_93673_cov_9.276560_20|protein	-1	1	-1
assembly_BlackSea1|NODE_1277_length_88038_cov_32.003478_13|protein	-1	1	-1
assembly_BlackSea1|NODE_1416_length_83129_cov_10.098719_27|protein	-1	-1	1
assembly_BlackSea1|NODE_14438_length_15666_cov_4.647108_1|protein	1	-1	-1
assembly_BlackSea1|NODE_1534_length_79933_cov_8.899246_27|protein	-1	1	-1
assembly_BlackSea1|NODE_19690_length_12189_cov_25.699110_2|protein	-1	-1	1
assembly_BlackSea1|NODE_278_length_183166_cov_20.630175_84|protein	-1	1	-1
assembly_BlackSea1|NODE_29_length_402005_cov_12.891375_321|protein	1	-1	-1
assembly_BlackSea1|NODE_3062_length_51565_cov_6.793283_12|protein	-1	-1	1
assembly_BlackSea1|NODE_340_length_168689_cov_22.823126_86|protein	-1	1	-1
assembly_BlackSea1|NODE_351455_length_1779_cov_2.450116_2|protein	1	-1	-1
assembly_BlackSea1|NODE_374_length_162138_cov_87.045298_95|protein	1	-1	-1
assembly_BlackSea1|NODE_6205_length_30795_cov_92.561126_15|protein	-1	1	-1
assembly_BlackSea1|NODE_644_length_126358_cov_8.670736_20|protein	-1	1	-1
assembly_BlackSea1|NODE_8568_length_23921_cov_9.583759_6|protein	-1	-1	1
assembly_BlackSea1|NODE_94_length_280715_cov_83.018129_47|protein	-1	1	-1
assembly_BlackSea2|NODE_101157_length_4250_cov_2.894875_3|best_hit_HSP	-1	1	-1
assembly_BlackSea2|NODE_144_length_279894_cov_22.236958_187|protein	-1	-1	1
assembly_BlackSea2|NODE_195757_length_2640_cov_2.393037_2|protein	-1	-1	1
assembly_BlackSea2|NODE_20202_length_16322_cov_6.010389_7|protein	1	-1	-1
assembly_BlackSea2|NODE_2780_length_70335_cov_6.314456_41|protein	1	-1	-1
assembly_BlackSea2|NODE_2885_length_68292_cov_14.200595_40|protein	1	-1	-1
assembly_BlackSea2|NODE_36056_length_9935_cov_5.505769_11|protein	-1	-1	1
assembly_BlackSea2|NODE_370524_length_1736_cov_2.442594_2|protein	1	-1	-1
assembly_BlackSea2|NODE_377_length_185591_cov_7.978861_88|protein	-1	-1	1
assembly_BlackSea2|NODE_43860_length_8393_cov_4.016911_5|protein	-1	-1	1
assembly_BlackSea2|NODE_44494_length_8282_cov_22.259390_5|protein	-1	-1	1
assembly_BlackSea2|NODE_4602_length_51118_cov_32.558859_6|protein	1	-1	-1
assembly_BlackSea2|NODE_468147_length_1502_cov_3.802350_1|protein	1	-1	-1
assembly_BlackSea2|NODE_498458_length_1446_cov_2.584472_1|protein	-1	-1	1
assembly_BlackSea2|NODE_5708_length_44141_cov_10.947761_30|protein	-1	1	-1
assembly_BlackSea2|NODE_61595_length_6287_cov_7.093870_4|protein	-1	-1	1
assembly_BlackSea2|NODE_755_length_136479_cov_11.719023_81|protein	-1	-1	1
assembly_BlackSea2|NODE_907_length_124823_cov_29.841450_91|protein	1	-1	-1
assembly_BlackSea3|NODE_107521_length_4850_cov_3.830865_4|protein	-1	-1	1
assembly_BlackSea3|NODE_1169_length_138511_cov_9.239982_24|protein	-1	-1	1
assembly_BlackSea3|NODE_137234_length_3981_cov_5.069027_2|protein	1	-1	-1
assembly_BlackSea3|NODE_148507_length_3737_cov_3.010864_3|protein	-1	-1	1
assembly_BlackSea3|NODE_18959_length_22685_cov_6.615952_11|protein	-1	1	-1
assembly_BlackSea3|NODE_2744_length_91402_cov_10.022179_10|protein	-1	-1	1
assembly_BlackSea3|NODE_3933_length_73762_cov_9.490428_56|protein	-1	-1	1
assembly_BlackSea3|NODE_39550_length_11585_cov_9.383435_5|protein	-1	-1	1
assembly_BlackSea3|NODE_4996_length_63320_cov_8.851340_44|protein	1	-1	-1
assembly_BlackSea3|NODE_68703_length_7084_cov_4.299331_6|protein	-1	-1	1
assembly_BlackSea3|NODE_8923_length_42181_cov_8.868347_28|protein	-1	-1	1
assembly_BlackSea3|NODE_9623_length_39865_cov_8.937528_5|protein	1	-1	-1
assembly_BlackSea4|NODE_31438_length_11696_cov_5.677605_7|protein	-1	-1	1
assembly_BlackSea4|NODE_39056_length_9705_cov_5.153264_4|best_hit_HSP	1	-1	-1
assembly_BlackSea4|NODE_495234_length_1429_cov_3.213974_2|protein	-1	-1	1
assembly_BlackSea4|NODE_51198_length_7736_cov_4.690145_8|protein	-1	-1	1
assembly_BlackSea4|NODE_64145_length_6485_cov_4.894090_3|protein	-1	1	-1
assembly_BlackSea4|NODE_97961_length_4674_cov_4.442953_3|protein	-1	1	-1
assembly_BlackSea5|NODE_103013_length_3993_cov_4.214576_4|protein	-1	-1	1
assembly_BlackSea5|NODE_1050_length_118777_cov_12.856236_26|best_hit_HSP	1	-1	-1
assembly_BlackSea5|NODE_22616_length_15039_cov_8.810398_16|protein	1	-1	-1
assembly_BlackSea5|NODE_247059_length_2084_cov_2.169049_1|protein	1	-1	-1
assembly_BlackSea5|NODE_3088_length_66468_cov_15.150121_54|protein	-1	-1	1
assembly_BlackSea5|NODE_34381_length_10314_cov_5.855541_1|protein	-1	1	-1
assembly_BlackSea5|NODE_910_length_127535_cov_9.661461_94|protein	-1	-1	1
assembly_BlackSea6|NODE_105231_length_5139_cov_3.897128_5|protein	-1	-1	1
assembly_BlackSea6|NODE_123037_length_4525_cov_12.027517_2|protein	-1	1	-1
assembly_BlackSea6|NODE_151409_length_3837_cov_21.117927_4|protein	-1	-1	1
assembly_BlackSea6|NODE_19017_length_20599_cov_6.038697_11|protein	-1	-1	1
assembly_BlackSea6|NODE_20632_length_19341_cov_12.706886_14|protein	1	-1	-1
assembly_BlackSea6|NODE_232917_length_2733_cov_3.979462_2|protein	-1	1	-1
assembly_BlackSea6|NODE_246685_length_2617_cov_5.236144_1|protein	1	-1	-1
assembly_BlackSea6|NODE_2497_length_75814_cov_47.029594_13|protein	-1	-1	1
assembly_BlackSea6|NODE_3055_length_68057_cov_7.735258_23|protein	-1	-1	1
assembly_BlackSea6|NODE_348053_length_2023_cov_1.676829_1|protein	-1	1	-1
assembly_BlackSea6|NODE_37277_length_12116_cov_4.671503_7|protein	-1	1	-1
assembly_BlackSea6|NODE_373169_length_1921_cov_3.163451_2|protein	-1	-1	1
assembly_BlackSea6|NODE_39453_length_11571_cov_4.906478_5|protein	1	-1	-1
assembly_BlackSea6|NODE_6445_length_43822_cov_10.060388_20|protein	-1	-1	1
assembly_BlackSea7|NODE_10290_length_32220_cov_9.460718_15|protein	-1	-1	1
assembly_BlackSea7|NODE_14883_length_25233_cov_6.749027_6|protein	1	-1	-1
assembly_BlackSea7|NODE_17630_length_22357_cov_7.683257_6|protein	1	-1	-1
assembly_BlackSea7|NODE_22295_length_18810_cov_5.555479_13|protein	-1	1	-1
assembly_BlackSea7|NODE_231960_length_2961_cov_4.358913_2|protein	-1	-1	1
assembly_BlackSea7|NODE_24820_length_17354_cov_8.782993_8|protein	-1	-1	1
assembly_BlackSea7|NODE_262089_length_2709_cov_5.220045_2|protein	1	1	-1
assembly_BlackSea7|NODE_33644_length_13671_cov_15.181184_14|protein	-1	1	-1
assembly_BlackSea7|NODE_55749_length_9024_cov_8.005909_2|protein	-1	-1	1
assembly_BlackSea7|NODE_73239_length_7236_cov_26.317365_2|protein	-1	-1	1
assembly_BlackSea7|NODE_8232_length_36977_cov_7.027680_6|protein	-1	1	-1
assembly_BlackSea7|NODE_94725_length_5869_cov_4.362057_3|protein	-1	-1	1
assembly_BlackSea8|NODE_141932_length_4348_cov_3.385744_5|protein	-1	1	-1
assembly_BlackSea8|NODE_223332_length_3175_cov_2.597436_2|protein	1	-1	-1
assembly_BlackSea8|NODE_23610_length_16515_cov_4.937910_9|protein	1	-1	-1
assembly_BlackSea8|NODE_294197_length_2632_cov_2.645712_3|best_hit_HSP	-1	-1	1
assembly_BlackSea8|NODE_324783_length_2460_cov_4.014969_2|protein	-1	1	-1
assembly_BlackSea8|NODE_408227_length_2112_cov_2.498298_2|protein	1	-1	-1
assembly_BlackSea8|NODE_51499_length_9169_cov_4.234365_3|protein	-1	-1	1
assembly_BlackSea8|NODE_582279_length_1669_cov_2.537794_2|protein	-1	-1	1
assembly_BlackSea8|NODE_803068_length_1350_cov_1.558301_1|protein	-1	-1	1
assembly_BlackSea9|NODE_183872_length_3416_cov_2.150550_3|protein	1	-1	-1
assembly_BlackSea9|NODE_347953_length_2257_cov_2.063579_2|protein	1	-1	-1
assembly_BlackSea9|NODE_353263_length_2235_cov_3.599541_2|protein	-1	-1	1
assembly_BlackSea9|NODE_36384_length_11029_cov_5.574904_7|protein	-1	-1	1
assembly_BlackSea9|NODE_427955_length_1980_cov_3.181818_2|protein	1	-1	-1
assembly_BlackSea9|NODE_530728_length_1730_cov_3.110448_2|protein	-1	1	-1
assembly_BlackSea9|NODE_86132_length_5747_cov_5.371223_3|protein	-1	1	-1
