## Supplementary Data 2 for "Coupled metalipidomics-metagenomics reveal structurally diverse sphingolipids produced by a wide variety of marine bacteria": iTOL_annotation.query_and_ougroup_seqs.DATASET_BINARY.txt

DATASET_BINARY
SEPARATOR TAB
DATASET_LABEL	[BINARY] Query and outgroup sequences.
COLOR	#ffff00
FIELD_SHAPES	2	2	2	2
FIELD_LABELS	bacterial Spt	Kbl	HemA	BioF
FIELD_COLORS	#ffa500	#00ff00	#0000ff	#cc8899
DATA
ABF87747.1	1	-1	-1	-1
Acidocella_facilis_ATCC_35904	1	-1	-1	-1
Albimonas_pacifica	1	-1	-1	-1
Aliifodinibius_halophilus	1	-1	-1	-1
Aliifodinibius_roseus_2	1	-1	-1	-1
Altererythrobacter_dongtanensis	1	-1	-1	-1
Amphiplicatus_metriothermophilus	1	-1	-1	-1
Arachidicoccus_ginsenosidivorans	1	-1	-1	-1
Arcticibacter_eurypsychrophilus	1	-1	-1	-1
Azotobacter_chroococcum_NCIMB_8003	1	-1	-1	-1
BAF73753.1	1	-1	-1	-1
BAG34240.1	1	-1	-1	-1
Bacteroides_caccae	1	-1	-1	-1
Bacteroides_cellulosilyticus	1	-1	-1	-1
Bacteroides_coprosuis_DSM_18011	1	-1	-1	-1
Bacteroides_helcogenes_P_36108	1	-1	-1	-1
Bacteroides_ilei	1	-1	-1	-1
Bacteroides_mediterraneensis	1	-1	-1	-1
Balneola_vulgaris_DSM_17893	1	-1	-1	-1
Barnesiella_viscericola_DSM_18177	1	-1	-1	-1
Belnapia_rosea	1	-1	-1	-1
Caldithrix_abyssi_DSM_13497_2	1	-1	-1	-1
Carnimonas_nigrificans_ATCC_BAA78	1	-1	-1	-1
Chitinophaga_japonensis	1	-1	-1	-1
Chitinophaga_pinensis_DSM_2588	1	-1	-1	-1
Chlorobaculum_limnaeum	1	-1	-1	-1
Chlorobium_chlorochromatii_CaD3	1	-1	-1	-1
Chloroherpeton_thalassium_ATCC_35110	1	-1	-1	-1
Chryseolinea_serpens	1	-1	-1	-1
Croceicoccus_marinus	1	-1	-1	-1
Desulfococcus_multivorans	1	-1	-1	-1
Desulfomonile_tiedjei_DSM_6799	1	-1	-1	-1
Desulfopila_aestuarii_DSM_18488	1	-1	-1	-1
Dinghuibacter_silviterrae	1	-1	-1	-1
Dyadobacter_koreensis	1	-1	-1	-1
Dyadobacter_luticola	1	-1	-1	-1
Dyadobacter_sediminis	1	-1	-1	-1
Dyadobacter_sp._RS19	1	-1	-1	-1
Erwinia_persicina_NBRC_102418	1	-1	-1	-1
Erythrobacter_litoralis	1	-1	-1	-1
Escherichia_coli_DSM_30083_JCM_1649_ATCC_11775	1	-1	-1	-1
Flavisolibacter_ginsengisoli_DSM_18119	1	-1	-1	-1
Flavisolibacter_ginsenosidimutans	1	-1	-1	-1
Fodinibius_salinus	1	-1	-1	-1
Gracilimonas_amylolytica_2	1	-1	-1	-1
Gracilimonas_mengyeensis	1	-1	-1	-1
Granulibacter_bethesdensis_CGDNIH1	1	-1	-1	-1
Halobacteriovorax_marinus_SJ	1	-1	-1	-1
Hellea_balneolensis_DSM_19091	1	-1	-1	-1
Hyalangium_minutum	1	-1	-1	-1
Hydrocarboniphaga_daqingensis	1	-1	-1	-1
Hyphomonas_neptunium_ATCC_15444	1	-1	-1	-1
Ignavibacterium_album_JCM_16511	1	-1	-1	-1
Kitasatospora_azatica_KCTC_9699	1	-1	-1	-1
Kordiimonas_gwangyangensis_DSM_19435_JCM_12864	1	-1	-1	-1
Larkinella_knui	1	-1	-1	-1
Marinifilum_flexuosum_2	1	-1	-1	-1
Massilibacteroides_vaginae	1	-1	-1	-1
Melioribacter_roseus_P3M2	1	-1	-1	-1
Minicystis_rosea	1	-1	-1	-1
Mucilaginibacter_auburnensis	1	-1	-1	-1
Mucilaginibacter_limnophilus	1	-1	-1	-1
Mucilaginibacter_pineti	1	-1	-1	-1
Mucilaginibacter_yixingensis	1	-1	-1	-1
Muribaculum_intestinale	1	-1	-1	-1
NP_420168.1	-1	-1	1	-1
NP_420387.1	-1	-1	-1	1
NP_810284.1	-1	1	-1	-1
NP_810356.1	-1	-1	-1	1
Nitrococcus_mobilis_Nb231	1	-1	-1	-1
Nitrosomonas_cryotolerans_ATCC_49181	1	-1	-1	-1
Nitrosomonas_europaea_ATCC_19718	1	-1	-1	-1
Nitrospirillum_amazonense_CBAmc	1	-1	-1	-1
Niveispirillum_irakense_DSM_11586	1	-1	-1	-1
Nonomuraea_candida	1	-1	-1	-1
Nonomuraea_phyllanthi	1	-1	-1	-1
Nonomuraea_solani	1	-1	-1	-1
Nonomuraea_turkmeniaca	1	-1	-1	-1
Nonomuraea_wenchangensis	1	-1	-1	-1
Nonomuraea_zeae	1	-1	-1	-1
Oceanibacterium_hippocampi	1	-1	-1	-1
Ohtaekwangia_koreensis	1	-1	-1	-1
Parabacteroides_bouchesdurhonensis	1	-1	-1	-1
Paraprevotella_xylaniphila_YIT_11841	1	-1	-1	-1
Pedobacter_africanus	1	-1	-1	-1
Pedobacter_bauzanensis	1	-1	-1	-1
Pedobacter_tournemirensis	1	-1	-1	-1
Pedobacter_xixiisoli	1	-1	-1	-1
Petrimonas_mucosa	1	-1	-1	-1
Phenylobacterium_immobile_ATCC_35973	1	-1	-1	-1
Phenylobacterium_zucineum_HLK1	1	-1	-1	-1
Pluralibacter_gergoviae	1	-1	-1	-1
Pontibacter_korlensis	1	-1	-1	-1
Pontibacter_ramchanderi	1	-1	-1	-1
Pontibacter_ummariensis__AND__Pontibacter_virosus	1	-1	-1	-1
Porphyromonas_cangingivalis	1	-1	-1	-1
Porphyromonas_crevioricanis	1	-1	-1	-1
Prevotella_bivia_DSM_20514	1	-1	-1	-1
Prevotella_buccae_ATCC_33574	1	-1	-1	-1
Prevotella_dentalis_DSM_3688_2	1	-1	-1	-1
Prevotella_denticola_F0289	1	-1	-1	-1
Prevotella_enoeca	1	-1	-1	-1
Prevotella_ihumii	1	-1	-1	-1
Prevotella_marshii_DSM_16973___JCM_13450	1	-1	-1	-1
Prevotella_multisaccharivorax_DSM_17128	1	-1	-1	-1
Prevotella_nigrescens_ATCC_33563	1	-1	-1	-1
Prevotella_oralis_ATCC_33269	1	-1	-1	-1
Prevotella_oryzae_DSM_17970	1	-1	-1	-1
Prevotella_ruminicola_23_2	1	-1	-1	-1
Prevotella_salivae_DSM_15606	1	-1	-1	-1
Prevotella_sp._KCOM_3155	1	-1	-1	-1
Prevotellaceae_bacterium	1	-1	-1	-1
Prolixibacteraceae_bacterium_JC036_2	1	-1	-1	-1
Proteiniphilum_saccharofermentans	1	-1	-1	-1
Pseudomonas_veronii	1	-1	-1	-1
Reichenbachiella_faecimaris	1	-1	-1	-1
Rhodohalobacter_halophilus_2	1	-1	-1	-1
Rhodovibrio_salinarum_DSM_9154	1	-1	-1	-1
Rosenbergiella_nectarea	1	-1	-1	-1
Roseomonas_gilardii	1	-1	-1	-1
Rubrobacter_radiotolerans	1	-1	-1	-1
Rubrobacter_taiwanensis	1	-1	-1	-1
Rufibacter_ruber	1	-1	-1	-1
Runella_limosa_DSM_17973_2	1	-1	-1	-1
Saccharothrix_sp._BMP_B8144	1	-1	-1	-1
Salinisphaera_hydrothermalis_C41B8	1	-1	-1	-1
Salinisphaera_shabanensis_E1L3A	1	-1	-1	-1
Sandarakinorhabdus_limnophila_DSM_17366	1	-1	-1	-1
Sediminibacterium_salmoneum_NBRC_103935	1	-1	-1	-1
Segetibacter_aerophilus	1	-1	-1	-1
Serratia_liquefaciens_ATCC_27592	1	-1	-1	-1
Shimwellia_blattae_DSM_4481_NBRC_105725	1	-1	-1	-1
Sorangium_cellulosum_So_ce56	1	-1	-1	-1
Sphingobacteriaceae_bacterium_2	1	-1	-1	-1
Sphingobacterium_alimentarium	1	-1	-1	-1
Sphingobacterium_thalpophilum	1	-1	-1	-1
Sphingobium_herbicidovorans	1	-1	-1	-1
Sphingomonas_echinoides_ATCC_14820	1	-1	-1	-1
Sphingomonas_haloaromaticamans	1	-1	-1	-1
Sphingomonas_koreensis	1	-1	-1	-1
Sphingomonas_panacis	1	-1	-1	-1
Sphingomonas_paucimobilis_NBRC_13935	1	-1	-1	-1
Stigmatella_aurantiaca_DW4/31	1	-1	-1	-1
Streptoalloteichus_hindustanus	1	-1	-1	-1
Streptomyces_aurantiacus	1	-1	-1	-1
Streptomyces_diastaticus_subsp._ardesiacus	1	-1	-1	-1
Streptomyces_glauciniger	1	-1	-1	-1
Streptomyces_klenkii	1	-1	-1	-1
Streptomyces_megasporus	1	-1	-1	-1
Streptomyces_olivochromogenes	1	-1	-1	-1
Streptomyces_pini	1	-1	-1	-1
Streptomyces_yerevanensis	1	-1	-1	-1
Taibaiella_koreensis	1	-1	-1	-1
Taibaiella_soli	1	-1	-1	-1
Tannerella_forsythia_92A2	1	-1	-1	-1
Tatumella_citrea	1	-1	-1	-1
Thermoanaerobaculum_aquaticum	1	-1	-1	-1
Thermodesulfovibrio_aggregans	1	-1	-1	-1
Vulgatibacter_incomptus	1	-1	-1	-1
YP_001261757.1	-1	-1	-1	1
YP_001264306.1	-1	-1	1	-1
YP_001929054.1	-1	-1	-1	1
YP_001929605.1	-1	1	-1	-1
YP_002516593.1	1	-1	-1	-1
YP_162933.2	-1	-1	1	-1
YP_163652.1	-1	-1	-1	1
YP_191153.1	-1	-1	-1	1
YP_192033.1	-1	-1	1	-1
YP_744129.1	-1	-1	1	-1
YP_744319.1	-1	-1	-1	1
ZP_03029941.1	-1	1	-1	-1
ZP_03030227.1	-1	-1	-1	1
