## Supplementary Data 2 for "Coupled metalipidomics-metagenomics reveal structurally diverse sphingolipids produced by a wide variety of marine bacteria": iTOL_annotation.query_and_ougroup_seqs.DATASET_STYLE2.txt

DATASET_STYLE
SEPARATOR TAB
DATASET_LABEL	[STYLE2] Query and outgroup sequences.
COLOR	#ffff00
DATA
ABF87747.1	branch	node	#000000	1	dashed
Acidocella_facilis_ATCC_35904	branch	node	#000000	1	dashed
Albimonas_pacifica	branch	node	#000000	1	dashed
Aliifodinibius_halophilus	branch	node	#000000	1	dashed
Aliifodinibius_roseus_2	branch	node	#000000	1	dashed
Altererythrobacter_dongtanensis	branch	node	#000000	1	dashed
Amphiplicatus_metriothermophilus	branch	node	#000000	1	dashed
Arachidicoccus_ginsenosidivorans	branch	node	#000000	1	dashed
Arcticibacter_eurypsychrophilus	branch	node	#000000	1	dashed
Azotobacter_chroococcum_NCIMB_8003	branch	node	#000000	1	dashed
BAF73753.1	branch	node	#000000	1	dashed
BAG34240.1	branch	node	#000000	1	dashed
Bacteroides_caccae	branch	node	#000000	1	dashed
Bacteroides_cellulosilyticus	branch	node	#000000	1	dashed
Bacteroides_coprosuis_DSM_18011	branch	node	#000000	1	dashed
Bacteroides_helcogenes_P_36108	branch	node	#000000	1	dashed
Bacteroides_ilei	branch	node	#000000	1	dashed
Bacteroides_mediterraneensis	branch	node	#000000	1	dashed
Balneola_vulgaris_DSM_17893	branch	node	#000000	1	dashed
Barnesiella_viscericola_DSM_18177	branch	node	#000000	1	dashed
Belnapia_rosea	branch	node	#000000	1	dashed
Caldithrix_abyssi_DSM_13497_2	branch	node	#000000	1	dashed
Carnimonas_nigrificans_ATCC_BAA78	branch	node	#000000	1	dashed
Chitinophaga_japonensis	branch	node	#000000	1	dashed
Chitinophaga_pinensis_DSM_2588	branch	node	#000000	1	dashed
Chlorobaculum_limnaeum	branch	node	#000000	1	dashed
Chlorobium_chlorochromatii_CaD3	branch	node	#000000	1	dashed
Chloroherpeton_thalassium_ATCC_35110	branch	node	#000000	1	dashed
Chryseolinea_serpens	branch	node	#000000	1	dashed
Croceicoccus_marinus	branch	node	#000000	1	dashed
Desulfococcus_multivorans	branch	node	#000000	1	dashed
Desulfomonile_tiedjei_DSM_6799	branch	node	#000000	1	dashed
Desulfopila_aestuarii_DSM_18488	branch	node	#000000	1	dashed
Dinghuibacter_silviterrae	branch	node	#000000	1	dashed
Dyadobacter_koreensis	branch	node	#000000	1	dashed
Dyadobacter_luticola	branch	node	#000000	1	dashed
Dyadobacter_sediminis	branch	node	#000000	1	dashed
Dyadobacter_sp._RS19	branch	node	#000000	1	dashed
Erwinia_persicina_NBRC_102418	branch	node	#000000	1	dashed
Erythrobacter_litoralis	branch	node	#000000	1	dashed
Escherichia_coli_DSM_30083_JCM_1649_ATCC_11775	branch	node	#000000	1	dashed
Flavisolibacter_ginsengisoli_DSM_18119	branch	node	#000000	1	dashed
Flavisolibacter_ginsenosidimutans	branch	node	#000000	1	dashed
Fodinibius_salinus	branch	node	#000000	1	dashed
Gracilimonas_amylolytica_2	branch	node	#000000	1	dashed
Gracilimonas_mengyeensis	branch	node	#000000	1	dashed
Granulibacter_bethesdensis_CGDNIH1	branch	node	#000000	1	dashed
Halobacteriovorax_marinus_SJ	branch	node	#000000	1	dashed
Hellea_balneolensis_DSM_19091	branch	node	#000000	1	dashed
Hyalangium_minutum	branch	node	#000000	1	dashed
Hydrocarboniphaga_daqingensis	branch	node	#000000	1	dashed
Hyphomonas_neptunium_ATCC_15444	branch	node	#000000	1	dashed
Ignavibacterium_album_JCM_16511	branch	node	#000000	1	dashed
Kitasatospora_azatica_KCTC_9699	branch	node	#000000	1	dashed
Kordiimonas_gwangyangensis_DSM_19435_JCM_12864	branch	node	#000000	1	dashed
Larkinella_knui	branch	node	#000000	1	dashed
Marinifilum_flexuosum_2	branch	node	#000000	1	dashed
Massilibacteroides_vaginae	branch	node	#000000	1	dashed
Melioribacter_roseus_P3M2	branch	node	#000000	1	dashed
Minicystis_rosea	branch	node	#000000	1	dashed
Mucilaginibacter_auburnensis	branch	node	#000000	1	dashed
Mucilaginibacter_limnophilus	branch	node	#000000	1	dashed
Mucilaginibacter_pineti	branch	node	#000000	1	dashed
Mucilaginibacter_yixingensis	branch	node	#000000	1	dashed
Muribaculum_intestinale	branch	node	#000000	1	dashed
NP_420168.1	branch	node	#000000	1	dashed
NP_420387.1	branch	node	#000000	1	dashed
NP_810284.1	branch	node	#000000	1	dashed
NP_810356.1	branch	node	#000000	1	dashed
Nitrococcus_mobilis_Nb231	branch	node	#000000	1	dashed
Nitrosomonas_cryotolerans_ATCC_49181	branch	node	#000000	1	dashed
Nitrosomonas_europaea_ATCC_19718	branch	node	#000000	1	dashed
Nitrospirillum_amazonense_CBAmc	branch	node	#000000	1	dashed
Niveispirillum_irakense_DSM_11586	branch	node	#000000	1	dashed
Nonomuraea_candida	branch	node	#000000	1	dashed
Nonomuraea_phyllanthi	branch	node	#000000	1	dashed
Nonomuraea_solani	branch	node	#000000	1	dashed
Nonomuraea_turkmeniaca	branch	node	#000000	1	dashed
Nonomuraea_wenchangensis	branch	node	#000000	1	dashed
Nonomuraea_zeae	branch	node	#000000	1	dashed
Oceanibacterium_hippocampi	branch	node	#000000	1	dashed
Ohtaekwangia_koreensis	branch	node	#000000	1	dashed
Parabacteroides_bouchesdurhonensis	branch	node	#000000	1	dashed
Paraprevotella_xylaniphila_YIT_11841	branch	node	#000000	1	dashed
Pedobacter_africanus	branch	node	#000000	1	dashed
Pedobacter_bauzanensis	branch	node	#000000	1	dashed
Pedobacter_tournemirensis	branch	node	#000000	1	dashed
Pedobacter_xixiisoli	branch	node	#000000	1	dashed
Petrimonas_mucosa	branch	node	#000000	1	dashed
Phenylobacterium_immobile_ATCC_35973	branch	node	#000000	1	dashed
Phenylobacterium_zucineum_HLK1	branch	node	#000000	1	dashed
Pluralibacter_gergoviae	branch	node	#000000	1	dashed
Pontibacter_korlensis	branch	node	#000000	1	dashed
Pontibacter_ramchanderi	branch	node	#000000	1	dashed
Pontibacter_ummariensis__AND__Pontibacter_virosus	branch	node	#000000	1	dashed
Porphyromonas_cangingivalis	branch	node	#000000	1	dashed
Porphyromonas_crevioricanis	branch	node	#000000	1	dashed
Prevotella_bivia_DSM_20514	branch	node	#000000	1	dashed
Prevotella_buccae_ATCC_33574	branch	node	#000000	1	dashed
Prevotella_dentalis_DSM_3688_2	branch	node	#000000	1	dashed
Prevotella_denticola_F0289	branch	node	#000000	1	dashed
Prevotella_enoeca	branch	node	#000000	1	dashed
Prevotella_ihumii	branch	node	#000000	1	dashed
Prevotella_marshii_DSM_16973___JCM_13450	branch	node	#000000	1	dashed
Prevotella_multisaccharivorax_DSM_17128	branch	node	#000000	1	dashed
Prevotella_nigrescens_ATCC_33563	branch	node	#000000	1	dashed
Prevotella_oralis_ATCC_33269	branch	node	#000000	1	dashed
Prevotella_oryzae_DSM_17970	branch	node	#000000	1	dashed
Prevotella_ruminicola_23_2	branch	node	#000000	1	dashed
Prevotella_salivae_DSM_15606	branch	node	#000000	1	dashed
Prevotella_sp._KCOM_3155	branch	node	#000000	1	dashed
Prevotellaceae_bacterium	branch	node	#000000	1	dashed
Prolixibacteraceae_bacterium_JC036_2	branch	node	#000000	1	dashed
Proteiniphilum_saccharofermentans	branch	node	#000000	1	dashed
Pseudomonas_veronii	branch	node	#000000	1	dashed
Reichenbachiella_faecimaris	branch	node	#000000	1	dashed
Rhodohalobacter_halophilus_2	branch	node	#000000	1	dashed
Rhodovibrio_salinarum_DSM_9154	branch	node	#000000	1	dashed
Rosenbergiella_nectarea	branch	node	#000000	1	dashed
Roseomonas_gilardii	branch	node	#000000	1	dashed
Rubrobacter_radiotolerans	branch	node	#000000	1	dashed
Rubrobacter_taiwanensis	branch	node	#000000	1	dashed
Rufibacter_ruber	branch	node	#000000	1	dashed
Runella_limosa_DSM_17973_2	branch	node	#000000	1	dashed
Saccharothrix_sp._BMP_B8144	branch	node	#000000	1	dashed
Salinisphaera_hydrothermalis_C41B8	branch	node	#000000	1	dashed
Salinisphaera_shabanensis_E1L3A	branch	node	#000000	1	dashed
Sandarakinorhabdus_limnophila_DSM_17366	branch	node	#000000	1	dashed
Sediminibacterium_salmoneum_NBRC_103935	branch	node	#000000	1	dashed
Segetibacter_aerophilus	branch	node	#000000	1	dashed
Serratia_liquefaciens_ATCC_27592	branch	node	#000000	1	dashed
Shimwellia_blattae_DSM_4481_NBRC_105725	branch	node	#000000	1	dashed
Sorangium_cellulosum_So_ce56	branch	node	#000000	1	dashed
Sphingobacteriaceae_bacterium_2	branch	node	#000000	1	dashed
Sphingobacterium_alimentarium	branch	node	#000000	1	dashed
Sphingobacterium_thalpophilum	branch	node	#000000	1	dashed
Sphingobium_herbicidovorans	branch	node	#000000	1	dashed
Sphingomonas_echinoides_ATCC_14820	branch	node	#000000	1	dashed
Sphingomonas_haloaromaticamans	branch	node	#000000	1	dashed
Sphingomonas_koreensis	branch	node	#000000	1	dashed
Sphingomonas_panacis	branch	node	#000000	1	dashed
Sphingomonas_paucimobilis_NBRC_13935	branch	node	#000000	1	dashed
Stigmatella_aurantiaca_DW4/31	branch	node	#000000	1	dashed
Streptoalloteichus_hindustanus	branch	node	#000000	1	dashed
Streptomyces_aurantiacus	branch	node	#000000	1	dashed
Streptomyces_diastaticus_subsp._ardesiacus	branch	node	#000000	1	dashed
Streptomyces_glauciniger	branch	node	#000000	1	dashed
Streptomyces_klenkii	branch	node	#000000	1	dashed
Streptomyces_megasporus	branch	node	#000000	1	dashed
Streptomyces_olivochromogenes	branch	node	#000000	1	dashed
Streptomyces_pini	branch	node	#000000	1	dashed
Streptomyces_yerevanensis	branch	node	#000000	1	dashed
Taibaiella_koreensis	branch	node	#000000	1	dashed
Taibaiella_soli	branch	node	#000000	1	dashed
Tannerella_forsythia_92A2	branch	node	#000000	1	dashed
Tatumella_citrea	branch	node	#000000	1	dashed
Thermoanaerobaculum_aquaticum	branch	node	#000000	1	dashed
Thermodesulfovibrio_aggregans	branch	node	#000000	1	dashed
Vulgatibacter_incomptus	branch	node	#000000	1	dashed
YP_001261757.1	branch	node	#000000	1	dashed
YP_001264306.1	branch	node	#000000	1	dashed
YP_001929054.1	branch	node	#000000	1	dashed
YP_001929605.1	branch	node	#000000	1	dashed
YP_002516593.1	branch	node	#000000	1	dashed
YP_162933.2	branch	node	#000000	1	dashed
YP_163652.1	branch	node	#000000	1	dashed
YP_191153.1	branch	node	#000000	1	dashed
YP_192033.1	branch	node	#000000	1	dashed
YP_744129.1	branch	node	#000000	1	dashed
YP_744319.1	branch	node	#000000	1	dashed
ZP_03029941.1	branch	node	#000000	1	dashed
ZP_03030227.1	branch	node	#000000	1	dashed
