## Supplementary Data 2 for "Coupled metalipidomics-metagenomics reveal structurally diverse sphingolipids produced by a wide variety of marine bacteria": rep2phylum.txt

ABF87747.1	d__Bacteria;p__Myxococcota
Hyalangium_minutum	d__Bacteria;p__Myxococcota
Stigmatella_aurantiaca_DW4/31	d__Bacteria;p__Myxococcota
Vulgatibacter_incomptus	d__Bacteria;p__Myxococcota
Streptomyces_aurantiacus	d__Bacteria;p__Actinobacteriota
Pontibacter_ramchanderi	d__Bacteria;p__Bacteroidota
BAF73753.1	d__Bacteria;p__Bdellovibrionota
Streptomyces_klenkii	d__Bacteria;p__Actinobacteriota
Saccharothrix_sp._BMP_B8144	d__Bacteria;p__Actinobacteriota
Streptomyces_yerevanensis	d__Bacteria;p__Actinobacteriota
Aliifodinibius_roseus_2	d__Bacteria;p__Bacteroidota
Streptoalloteichus_hindustanus	d__Bacteria;p__Actinobacteriota
Kitasatospora_azatica_KCTC_9699	d__Bacteria;p__Actinobacteriota
Nonomuraea_phyllanthi	d__Bacteria;p__Actinobacteriota
Streptomyces_megasporus	d__Bacteria;p__Actinobacteriota
Phenylobacterium_immobile_ATCC_35973	d__Bacteria;p__Proteobacteria
YP_002516593.1	d__Bacteria;p__Proteobacteria
Dyadobacter_koreensis	d__Bacteria;p__Bacteroidota
Streptomyces_olivochromogenes	d__Bacteria;p__Actinobacteriota
Aliifodinibius_halophilus	d__Bacteria;p__Bacteroidota
Minicystis_rosea	d__Bacteria;p__Myxococcota
Sorangium_cellulosum_So_ce56	d__Bacteria;p__Myxococcota
Thermoanaerobaculum_aquaticum	d__Bacteria;p__Acidobacteriota
Nonomuraea_turkmeniaca	d__Bacteria;p__Actinobacteriota
Dyadobacter_sp._RS19	d__Bacteria;p__Bacteroidota
Sphingobium_herbicidovorans	d__Bacteria;p__Proteobacteria
Streptomyces_pini	d__Bacteria;p__Actinobacteriota
Albimonas_pacifica	d__Bacteria;p__Proteobacteria
Chitinophaga_pinensis_DSM_2588	d__Bacteria;p__Bacteroidota
Dinghuibacter_silviterrae	d__Bacteria;p__Bacteroidota
Pedobacter_xixiisoli	d__Bacteria;p__Bacteroidota
Streptomyces_glauciniger	d__Bacteria;p__Actinobacteriota
Altererythrobacter_dongtanensis	d__Bacteria;p__Proteobacteria
Melioribacter_roseus_P3M2	d__Bacteria;p__Bacteroidota
Nonomuraea_zeae	d__Bacteria;p__Actinobacteriota
Sphingomonas_haloaromaticamans	d__Bacteria;p__Proteobacteria
Acidocella_facilis_ATCC_35904	d__Bacteria;p__Proteobacteria
Caldithrix_abyssi_DSM_13497_2	d__Bacteria;p__Calditrichota
Nitrospirillum_amazonense_CBAmc	d__Bacteria;p__Proteobacteria
Niveispirillum_irakense_DSM_11586	d__Bacteria;p__Proteobacteria
Phenylobacterium_zucineum_HLK1	d__Bacteria;p__Proteobacteria
Taibaiella_koreensis	d__Bacteria;p__Bacteroidota
BAG34240.1	d__Bacteria;p__Bacteroidota
Chlorobium_chlorochromatii_CaD3	d__Bacteria;p__Bacteroidota
Ignavibacterium_album_JCM_16511	d__Bacteria;p__Bacteroidota
Ohtaekwangia_koreensis	d__Bacteria;p__Bacteroidota
Pedobacter_africanus	d__Bacteria;p__Bacteroidota
Porphyromonas_crevioricanis	d__Bacteria;p__Bacteroidota
Prevotella_bivia_DSM_20514	d__Bacteria;p__Bacteroidota
Prevotella_denticola_F0289	d__Bacteria;p__Bacteroidota
Prevotella_ihumii	d__Bacteria;p__Bacteroidota
Prevotella_nigrescens_ATCC_33563	d__Bacteria;p__Bacteroidota
Rubrobacter_taiwanensis	d__Bacteria;p__Actinobacteriota
Sphingobacteriaceae_bacterium_2	d__Bacteria;p__Bacteroidota
Sphingomonas_echinoides_ATCC_14820	d__Bacteria;p__Proteobacteria
Sphingomonas_koreensis	d__Bacteria;p__Proteobacteria
Streptomyces_diastaticus_subsp._ardesiacus	d__Bacteria;p__Actinobacteriota
Amphiplicatus_metriothermophilus	d__Bacteria;p__Proteobacteria
Gracilimonas_mengyeensis	d__Bacteria;p__Bacteroidota
Halobacteriovorax_marinus_SJ	d__Bacteria;p__Bdellovibrionota
Nonomuraea_solani	d__Bacteria;p__Actinobacteriota
Nonomuraea_wenchangensis	d__Bacteria;p__Actinobacteriota
Petrimonas_mucosa	d__Bacteria;p__Bacteroidota
Prevotella_buccae_ATCC_33574	d__Bacteria;p__Bacteroidota
Prevotella_dentalis_DSM_3688_2	d__Bacteria;p__Bacteroidota
Prevotella_enoeca	d__Bacteria;p__Bacteroidota
Prevotella_marshii_DSM_16973_=_JCM_13450	d__Bacteria;p__Bacteroidota
Prevotella_multisaccharivorax_DSM_17128	d__Bacteria;p__Bacteroidota
Prevotella_oralis_ATCC_33269	d__Bacteria;p__Bacteroidota
Prevotella_oryzae_DSM_17970	d__Bacteria;p__Bacteroidota
Prevotella_ruminicola_23_2	d__Bacteria;p__Bacteroidota
Prevotella_salivae_DSM_15606	d__Bacteria;p__Bacteroidota
Proteiniphilum_saccharofermentans	d__Bacteria;p__Bacteroidota
Roseomonas_gilardii	d__Bacteria;p__Proteobacteria
Balneola_vulgaris_DSM_17893	d__Bacteria;p__Bacteroidota
Dyadobacter_sediminis	d__Bacteria;p__Bacteroidota
Fodinibius_salinus	d__Bacteria;p__Bacteroidota
Gracilimonas_amylolytica_2	d__Bacteria;p__Bacteroidota
Massilibacteroides_vaginae	d__Bacteria;p__Bacteroidota
Muribaculum_intestinale	d__Bacteria;p__Bacteroidota
Nitrococcus_mobilis_Nb231	d__Bacteria;p__Proteobacteria
Oceanibacterium_hippocampi	d__Bacteria;p__Proteobacteria
Parabacteroides_bouchesdurhonensis	d__Bacteria;p__Bacteroidota
Rhodohalobacter_halophilus_2	d__Bacteria;p__Bacteroidota
Salinisphaera_hydrothermalis_C41B8	d__Bacteria;p__Proteobacteria
Sphingomonas_panacis	d__Bacteria;p__Proteobacteria
Bacteroides_caccae	d__Bacteria;p__Bacteroidota
Bacteroides_cellulosilyticus	d__Bacteria;p__Bacteroidota
Bacteroides_coprosuis_DSM_18011	d__Bacteria;p__Bacteroidota
Bacteroides_helcogenes_P_36108	d__Bacteria;p__Bacteroidota
Bacteroides_ilei	d__Bacteria;p__Bacteroidota
Bacteroides_mediterraneensis	d__Bacteria;p__Bacteroidota
Kordiimonas_gwangyangensis_DSM_19435_JCM_12864	d__Bacteria;p__Proteobacteria
Larkinella_knui	d__Bacteria;p__Bacteroidota
Nonomuraea_candida	d__Bacteria;p__Actinobacteriota
Porphyromonas_cangingivalis	d__Bacteria;p__Bacteroidota
Prevotella_sp._KCOM_3155	d__Bacteria;p__Bacteroidota
Rubrobacter_radiotolerans	d__Bacteria;p__Actinobacteriota
Sphingomonas_paucimobilis_NBRC_13935	d__Bacteria;p__Proteobacteria
Tannerella_forsythia_92A2	d__Bacteria;p__Bacteroidota
Flavisolibacter_ginsenosidimutans	d__Bacteria;p__Bacteroidota
Taibaiella_soli	d__Bacteria;p__Bacteroidota
Hellea_balneolensis_DSM_19091	d__Bacteria;p__Proteobacteria
Hydrocarboniphaga_daqingensis	d__Bacteria;p__Proteobacteria
Pedobacter_bauzanensis	d__Bacteria;p__Bacteroidota
Rosenbergiella_nectarea	d__Bacteria;p__Proteobacteria
Sediminibacterium_salmoneum_NBRC_103935	d__Bacteria;p__Bacteroidota
Tatumella_citrea	d__Bacteria;p__Proteobacteria
Barnesiella_viscericola_DSM_18177	d__Bacteria;p__Bacteroidota
Desulfopila_aestuarii_DSM_18488	d__Bacteria;p__Desulfobacterota
Mucilaginibacter_limnophilus	d__Bacteria;p__Bacteroidota
Nitrosomonas_cryotolerans_ATCC_49181	d__Bacteria;p__Proteobacteria
Nitrosomonas_europaea_ATCC_19718	d__Bacteria;p__Proteobacteria
Pseudomonas_veronii	d__Bacteria;p__Proteobacteria
Runella_limosa_DSM_17973_2	d__Bacteria;p__Bacteroidota
Salinisphaera_shabanensis_E1L3A	d__Bacteria;p__Proteobacteria
Belnapia_rosea	d__Bacteria;p__Proteobacteria
Dyadobacter_luticola	d__Bacteria;p__Bacteroidota
Erwinia_persicina_NBRC_102418	d__Bacteria;p__Proteobacteria
Mucilaginibacter_auburnensis	d__Bacteria;p__Bacteroidota
Mucilaginibacter_yixingensis	d__Bacteria;p__Bacteroidota
Paraprevotella_xylaniphila_YIT_11841	d__Bacteria;p__Bacteroidota
Pluralibacter_gergoviae	d__Bacteria;p__Proteobacteria
Prevotellaceae_bacterium	d__Bacteria;p__Bacteroidota
Shimwellia_blattae_DSM_4481_NBRC_105725	d__Bacteria;p__Proteobacteria
Arachidicoccus_ginsenosidivorans	d__Bacteria;p__Bacteroidota
Segetibacter_aerophilus	d__Bacteria;p__Bacteroidota
Sphingobacterium_thalpophilum	d__Bacteria;p__Bacteroidota
Desulfococcus_multivorans	d__Bacteria;p__Desulfobacterota
Flavisolibacter_ginsengisoli_DSM_18119	d__Bacteria;p__Bacteroidota
Marinifilum_flexuosum_2	d__Bacteria;p__Bacteroidota
Escherichia_coli_DSM_30083_JCM_1649_ATCC_11775	d__Bacteria;p__Proteobacteria
Pontibacter_ummariensis__AND__Pontibacter_virosus	d__Bacteria;p__Bacteroidota
Serratia_liquefaciens_ATCC_27592	d__Bacteria;p__Proteobacteria
Azotobacter_chroococcum_NCIMB_8003	d__Bacteria;p__Proteobacteria
Prolixibacteraceae_bacterium_JC036_2	d__Bacteria;p__Bacteroidota
Chitinophaga_japonensis	d__Bacteria;p__Bacteroidota
Hyphomonas_neptunium_ATCC_15444	d__Bacteria;p__Proteobacteria
Sphingobacterium_alimentarium	d__Bacteria;p__Bacteroidota
Rhodovibrio_salinarum_DSM_9154	d__Bacteria;p__Proteobacteria
Chloroherpeton_thalassium_ATCC_35110	d__Bacteria;p__Bacteroidota
Chryseolinea_serpens	d__Bacteria;p__Bacteroidota
Arcticibacter_eurypsychrophilus	d__Bacteria;p__Bacteroidota
Carnimonas_nigrificans_ATCC_BAA78	d__Bacteria;p__Proteobacteria
Erythrobacter_litoralis	d__Bacteria;p__Proteobacteria
Mucilaginibacter_pineti	d__Bacteria;p__Bacteroidota
Chlorobaculum_limnaeum	d__Bacteria;p__Bacteroidota
Croceicoccus_marinus	d__Bacteria;p__Proteobacteria
Granulibacter_bethesdensis_CGDNIH1	d__Bacteria;p__Proteobacteria
Thermodesulfovibrio_aggregans	d__Bacteria;p__Nitrospirota
Pedobacter_tournemirensis	d__Bacteria;p__Bacteroidota
Pontibacter_korlensis	d__Bacteria;p__Bacteroidota
Desulfomonile_tiedjei_DSM_6799	d__Bacteria;p__Desulfobacterota
Rufibacter_ruber	d__Bacteria;p__Bacteroidota
Reichenbachiella_faecimaris	d__Bacteria;p__Bacteroidota
Sandarakinorhabdus_limnophila_DSM_17366	d__Bacteria;p__Proteobacteria
